# Mammal placental phenotypes are predictable from microRNA repertoires

**DOI:** 10.1101/2025.06.27.660101

**Authors:** Jonathan Fenn, Jessica C. Edge, Vladimir Ovchinnikov, Olga Amelkina, Meléa Sinclair, Tiago H. C. De Bem, Alessandra Bridi, Irene Malo-Estepa, Angela Gonella-Diaza, Felipe Perecin, Juliano C. da Silveira, Guilherme Pugliesi, Flávio Vieira Meirelles, Zenab Butt, Haidee Tinning, Giulio Formenti, Erich Jarvis, Bastian Fromm, James O. McInerney, Niamh Forde, Mary J. O’Connell

## Abstract

Similar placental morphologies evolved multiple times independently in the history of mammal evolution^1,2^. Yet the genetic architecture that repeatedly guides distinct mammal lineages towards similar complex placental phenotypes has remained elusive. MicroRNAs (miRNAs), despite their diversity in mammals^3–7^ and known roles as developmental regulators^8–10^, remain under-examined as drivers of morphological innovation. We identified presence-absence patterns for 429 miRNA gene families across 398 mammalian genomes and discovered that placental phenotype is highly predictable from genomic miRNA repertoires (classification accuracy 74.5-95.8%). We identified 42 miRNA gene families significantly associated with placentation type, whose gene targets are enriched for developmental processes. Notably, convergent placental morphologies consistently involve identical miRNA families, revealing that evolution of this trait is constrained to predictable genetic pathways. We demonstrate that MIR-11986, uniquely associated with cotyledonary placentation, has tissue-specific expression in key reproductive tissues. MiRNA-mediated regulation therefore constrains placental morphological diversification into reproducible programs, offering insights into how genetic architecture shapes the predictability of convergent evolution. This striking pattern reveals a fundamental principle of evolution: that the miRNA regulatory networks available to control and guide complex placental morphological innovation are constrained and predictable.
