## Supplementary material for "Mammal placental phenotypes are predictable from microRNA repertoires": Table S1

Species	Scientific_Name	Common_Name	Clade	Order	Accession	Assembly_Name
Acomys_cahirinus	Acomys_cahirinus	Cairo_spiny_mouse	Eutheria	Rodentia	GCA_004027535.1	GCA_004027535.1_AcoCah_v1_BIUU
Acomys_minous	Acomys_minous	Crete spiny mouse	Eutheria	Rodentia	GCA_964271855.1	GCA_964271855.1_mAcoMin1
Acomys_russatus	Acomys_russatus	Golden_spiny_mouse	Eutheria	Rodentia	GCF_903995435.1	GCF_903995435.1_mAcoRus1.1
Addax_nasomaculatus	Addax_nasomaculatus	Addax	Eutheria	Artiodactyla		ASM1959352v1_HiC
Aeorestes_cinereus	Aeorestes_cinereus	Hoary_bat	Eutheria	Chiroptera		L.cinereus_Cryan_1219_p1.0_HiC
Ailuropoda_melanoleuca	Ailuropoda_melanoleuca	Giant_panda	Eutheria	Carnivora	GCA_002007445.1	GCA_002007445.1_ASM200744v1
Ailurus_fulgens	Ailurus_fulgens	Lesser_panda	Eutheria	Carnivora		ASM200746v1_HiC
Allactaga_bullata	Allactaga_bullata	Gobi_jerboa	Eutheria	Rodentia	GCA_004027895.1	GCA_004027895.1_AllBul_v1_BIUU
Allenopithecus_nigroviridis	Allenopithecus_nigroviridis	Allen's_swamp_monkey	Eutheria	Primates		Allenopithecus_nigroviridis_HiC
Alouatta_palliata	Alouatta_palliata_mexicana	Mexican_howler_monkey	Eutheria	Primates	GCA_004027835.1	GCA_004027835.1_AloPal_v1_BIUU
Ammotragus_lervia	Ammotragus_lervia	Aoudad	Eutheria	Artiodactyla	GCA_002201775.1	GCA_002201775.1_ALER1.0
Anoura_caudifer	Anoura_caudifer	Tailed_tailless_bat	Eutheria	Chiroptera	GCA_004027475.1	GCA_004027475.1_AnoCau_v1_BIUU
Antilocapra_americana	Antilocapra_americana	Pronghorn	Eutheria	Artiodactyla	GCA_004027515.1	GCA_004027515.1_AntAmePen_v1_BIUU
Antrozous_pallidus	Antrozous_pallidus	pallid bat	Eutheria	Chiroptera	GCA_027563665.1	GCA_027563665.1_DD_ASM_mAP_20210503
Aonyx_cinereus	Aonyx_cinereus	Asian_small_clawed_otter	Eutheria	Carnivora		Aonyx_cinereus_HiC
Aotus_nancymaae	Aotus_nancymaae	Ma's_night_monkey	Eutheria	Primates	GCA_000952055.2	GCA_000952055.2_Anan_2.0
Aplodontia_rufa	Aplodontia_rufa	Mountain_beaver	Eutheria	Rodentia	GCA_004027875.1	GCA_004027875.1_AplRuf_v1_BIUU
Apodemus_sylvaticus	Apodemus_sylvaticus	European_woodmouse	Eutheria	Rodentia	GCF_947179515.1	GCF_947179515.1_mApoSyl1.1
Arctocephalus_forsteri	Arctocephalus_forsteri	New_Zealand_fur_seal	Eutheria	Carnivora		Arctocephalus_forsteri_HiC
Arctocephalus_townsendi	Arctocephalus_townsendi	Guadalupe_fur_seal	Eutheria	Carnivora		Arctocephalus_townsendi_HiC
Artibeus_intermedius	Artibeus_intermedius	great fruit-eating bat	Eutheria	Chiroptera	GCA_038363145.1	GCA_038363145.1_mArtInt1.hap1
Artibeus_jamaicensis	Artibeus_jamaicensis	Jamacian_fruit_eating_bat	Eutheria	Chiroptera	GCA_004027435.1	GCA_004027435.1_ArtJam_v1_BIUU
Artibeus_lituratus	Artibeus_lituratus	great fruit-eating bat	Eutheria	Chiroptera	GCA_038363095.2	GCA_038363095.2_mArtLit.hap1
Arvicanthis_niloticus	Arvicanthis_niloticus	African grass rat	Eutheria	Rodentia	GCA_011762505.3	GCA_011762505.3_mArvNil1.pat.X
Arvicola_amphibius	Arvicola_amphibius	Eurasian_water_vole	Eutheria	Rodentia	GCF_903992535.2	GCF_903992535.2_mArvAmp1.2
Aselliscus_stoliczkanus	Aselliscus_stoliczkanus	Stoliczka's trident bat	Eutheria	Chiroptera	GCA_043727835.1	GCA_043727835.1_ASM4372783v1
Ateles_geoffroyi	Ateles_geoffroyi	Geoffroy's_spider_monkey	Eutheria	Primates	GCA_004024785.1	GCA_004024785.1_AteGeo_v1_BIUU
Axis_porcinus	Axis_porcinus	Hog_deer	Eutheria	Artiodactyla		ASM379854v1_HiC
Babyrousa_celebensis	Babyrousa_celebensis	North_Sulawesi_babirusa	Eutheria	Artiodactyla		Babyrousa_celebensis_HiC
Balaenoptera_acutorostrata	Balaenoptera_acutorostrata	minke whale	Eutheria	Artiodactyla	GCF_949987535.1	GCF_949987535.1_mBalAcu1.1
Balaenoptera_bonaerensis	Balaenoptera_bonaerensis	Antarctic_minke_whale	Eutheria	Artiodactyla	GCA_000978805.1	GCA_000978805.1_ASM97880v1
Balaenoptera_musculus	Balaenoptera_musculus	Blue_whale	Eutheria	Artiodactyla	GCF_009873245.2	GCF_009873245.2_mBalMus1.pri.v3
Balaenoptera_ricei	Balaenoptera_ricei	Rice's whale	Eutheria	Artiodactyla	GCF_028023285.1	GCF_028023285.1_mBalRic1.hap2
Bassariscus_astutus	Bassariscus_astutus	Ringtail_	Eutheria	Carnivora		Bassariscus_astutus_HiC
Bassariscus_sumichrasti	Bassariscus_sumichrasti	Cacomistle_	Eutheria	Carnivora		Bassariscus_sumichrasti_HiC
Beatragus_hunteri	Beatragus_hunteri	Hirola	Eutheria	Artiodactyla	GCA_004027495.1	GCA_004027495.1_BeaHun_v1_BIUU
Bison_bison	Bison_bison	American_bison	Eutheria	Artiodactyla		Bison_UMD1.0_HiC
Bos_indicus_x_Bos_taurus	Bos_indicus_x_Bos_taurus	Hybrid_cattle	Eutheria	Artiodactyla	GCA_003369685.2	GCA_003369685.2_UOA_Angus_1
Bos_mutus	Bos_mutus	Wild_yak	Eutheria	Artiodactyla	GCF_000298355.1	GCF_000298355.1_BosGru_v2.0
Bos_taurus	Bos_taurus	Cattle	Eutheria	Artiodactyla	GCA_000003205.6	GCA_000003205.6_Btau_5.0.1
Bubalus_bubalis	Bubalus_bubalis	Water_buffalo	Eutheria	Artiodactyla	GCF_000471725.1	GCF_000471725.1_UMD_CASPUR_WB_2.0
Callicebus_donacophilus	Callicebus_donacophilus	White_eared_titi	Eutheria	Primates	GCA_004027715.1	GCA_004027715.1_CalDon_v1_BIUU
Callimico_goeldii	Callimico_goeldii	Goeldi's_monkey_	Eutheria	Primates		Callimico_goeldii_HiC
Callithrix_jacchus	Callithrix_jacchus	White_tufted_ear_marmoset	Eutheria	Primates	GCF_011100555.1	GCF_011100555.1_mCalJa1.2.pat.X
Callospermophilus_lateralis	Callospermophilus_lateralis	golden-mantled ground squirrel	Eutheria	Rodentia	GCA_048772815.1	GCA_048772815.1_mCalLat2.hap1
Camelus_bactrianus	Camelus_bactrianus	Bactrian_camel	Eutheria	Artiodactyla	GCF_000767855.1	GCF_000767855.1_Ca_bactrianus_MBC_1.0
Canis_lupus	Canis_lupus	Gray_wolf	Eutheria	Carnivora	GCA_905319855.2	GCA_905319855.2_mCanLor1.2
Capra_hircus	Capra_hircus	Inner Mongolia cashmere goat	Eutheria	Artiodactyla	GCA_041735815.1	GCA_041735815.1_T2T-goat2.0
Carollia_perspicillata	Carollia_perspicillata	Seba's_short_tailed_bat	Eutheria	Chiroptera		CarPer_v1_BIUU_HiC
Catagonus_wagneri	Catagonus_wagneri	Chacoan_peccary	Eutheria	Artiodactyla	GCA_004024745.1	GCA_004024745.1_CatWag_v1_BIUU
Cavia_porcellus	Cavia_porcellus	Domestic_guinea_pig	Eutheria	Rodentia		Cavpor3.0_HiC
Cavia_tschudii	Cavia_tschudii	Montane_guinea_pig	Eutheria	Rodentia	GCA_004027695.1	GCA_004027695.1_CavTsc_v1_BIUU
Cebuella_pygmaea	Cebuella_pygmaea	Pygmy_marmoset_	Eutheria	Primates		Cebuella_pygmaea_HiC
Cebus_albifrons	Cebus_albifrons	White_fronted_capuchin	Eutheria	Primates	GCA_004027755.1	GCA_004027755.1_CebAlb_v1_BIUU
Cephalorhynchus_commersonii	Cephalorhynchus_commersonii	Commerson's_dolphin_	Eutheria	Artiodactyla		Cephalorhynchus_commersonii_HiC
Ceratotherium_simum	Ceratotherium_simum_cottoni	Northern_white_rhino	Eutheria	Perissodactyla	GCA_004027795.1	GCA_004027795.1_CerCot_v1_BIUU
Cercocebus_atys	Cercocebus_atys	Sooty_mangabey	Eutheria	Primates	GCF_000955945.1	GCF_000955945.1_Caty_1.0
Cercopithecus_mitis	Cercopithecus_mitis	Blue_monkey_	Eutheria	Primates		Cercopithecus_mitis_HiC
Cercopithecus_neglectus	Cercopithecus_neglectus	De_brazza's_monkey	Eutheria	Primates	GCA_004027615.1	GCA_004027615.1_CertNeg_v1_BIUU
Cervus_elaphus	Cervus_elaphus	Red_deer	Eutheria	Artiodactyla	GCF_910594005.1	GCF_910594005.1_mCerEla1.1
Cheirogaleus_medius	Cheirogaleus_medius	Fat_tailed_dwarf_lemur	Eutheria	Primates	GCA_004024725.1	GCA_004024725.1_CheMed_v1_BIUU
Chinchilla_lanigera	Chinchilla_lanigera	Long_tailed_chinchilla	Eutheria	Rodentia		ChiLan1.0_HiC
Chionomys_nivalis	Chionomys_nivalis	European snow vole	Eutheria	Rodentia	GCF_950005125.1	GCF_950005125.1_mChiNiv1.1
Chlorocebus_sabaeus	Chlorocebus_sabaeus	Green_monkey	Eutheria	Primates	GCF_000409795.2	GCF_000409795.2_Chlorocebus_sabeus_1.1
Chrysochloris_asiatica	Chrysochloris_asiatica	Cape_golden_mole	Eutheria	Afrosoricida	GCA_004027935.1	GCA_004027935.1_ChrAsi_v1_BIUU
Chrysocyon_brachyurus	Chrysocyon_brachyurus	Maned_wolf_	Eutheria	Carnivora		Chrysocyon_brachyurus_HiC
Cnephaeus_nilssonii	Cnephaeus_nilssonii	northern bat	Eutheria	Chiroptera	GCA_951640355.1	GCA_951640355.1_mEptNil1.1
Coendou_prehensilis	Coendou_prehensilis	Brazilian_porcupine_	Eutheria	Rodentia		Coendou_prehensilis_HiC
Colobus_angolensis	Colobus_angolensis	Angolan_colobus	Eutheria	Primates		Cang.pa_1.0_HiC
Connochaetes_taurinus	Connochaetes_taurinus	Blue_wildebeest_	Eutheria	Artiodactyla		BWD_HiC
Corynorhinus_rafinesquii	Corynorhinus_rafinesquii	Rafinesque's_big_eared_bat_	Eutheria	Chiroptera		Corynorhinus_rafinesquii_HiC
Corynorhinus_townsendii	Corynorhinus_townsendii	Townsend's big-eared bat	Eutheria	Chiroptera	GCA_026230055.1	GCA_026230055.1_mCorTow1.0.hap1
Craseonycteris_thonglongyai	Craseonycteris_thonglongyai	Bumblebee_bat	Eutheria	Chiroptera	GCA_004027555.1	GCA_004027555.1_CraTho_v1_BIUU
Cricetomys_ansorgei	Cricetomys_ansorgei	Southern_giant_pouched_rat_	Eutheria	Rodentia		Cricetomys_ansorgei_HiC
Cricetomys_gambianus	Cricetomys_gambianus	Gambian_pouched_rat	Eutheria	Rodentia	GCA_004027575.1	GCA_004027575.1_CriGam_v1_BIUU
Cricetulus_griseus	Cricetulus_griseus	Chinese_hamster	Eutheria	Rodentia	GCA_900186095.1	GCA_900186095.1_CHOK1S_HZDv1
Crocuta_crocuta	Crocuta_crocuta	Spotted_hyena_	Eutheria	Carnivora		Crocuta_crocuta_HiC
Cryptoprocta_ferox	Cryptoprocta_ferox	Fossa	Eutheria	Carnivora	GCA_004023885.1	GCA_004023885.1_CryFer_v1_BIUU
Ctenomys_sociabilis	Ctenomys_sociabilis	Social_tuco_tuco	Eutheria	Rodentia	GCA_004027165.1	GCA_004027165.1_CteSoc_v1_BIUU
Cynocephalus_volans	Cynocephalus_volans	Philippine flying lemur	Eutheria	Dermoptera	GCF_027409185.1	GCF_027409185.1_mCynVol1.pri
Dama_dama	Dama_dama	fallow deer	Eutheria	Artiodactyla	GCA_048126745.1	GCA_048126745.1_DamDam1_v1.mat
Dasyprocta_punctata	Dasyprocta_punctata	Central_American_agouti	Eutheria	Rodentia	GCA_004363535.1	GCA_004363535.1_DasPun_v1_BIUU
Dasypus_novemcinctus	Dasypus_novemcinctus	nine-banded armadillo	Eutheria	Cingulata	GCF_030445035.2	GCF_030445035.2_mDasNov1.1.hap2
Dasyurus_hallucatus	Dasyurus_hallucatus	Nothern_quoll_	Marsupialia	Dasyuromorphia		Dasyurus_hallucatus_10X_01_style3pseudohapfull_HiC
Dasyurus_viverrinus	Dasyurus_viverrinus	Eastern_quoll_	Marsupialia	Dasyuromorphia		Dasyurus_viverrinus_HiC
Daubentonia_madagascariensis	Daubentonia_madagascariensis	Aye_aye	Eutheria	Primates	GCA_004027145.1	GCA_004027145.1_DauMad_v1_BIUU
Delphinapterus_leucas	Delphinapterus_leucas	Beluga_whale	Eutheria	Artiodactyla		ASM228892v2_HiC
Delphinus_delphis	Delphinus_delphis	saddleback dolphin	Eutheria	Artiodactyla	GCF_949987515.2	GCF_949987515.2_mDelDel1.2
Dicerorhinus_sumatrensis	Dicerorhinus_sumatrensis	Sumatran_rhinoceros	Eutheria	Perissodactyla	GCA_002844835.1	GCA_002844835.1_ASM284483v1
Diceros_bicornis	Diceros_bicornis_minor	Black_rhinoceros	Eutheria	Perissodactyla	GCA_020826845.1	GCA_020826845.1_mDicBic1.mat.cur
Dinomys_branickii	Dinomys_branickii	Pacarana	Eutheria	Rodentia	GCA_004027595.1	GCA_004027595.1_DinBra_v1_BIUU
Dipodomys_ordii	Dipodomys_ordii	Ord's_kangaroo_rat	Eutheria	Rodentia	GCF_000151885.1	GCF_000151885.1_Dord_2.0
Dipodomys_stephensi	Dipodomys_stephensi	Stephen's_kangaroo_rat	Eutheria	Rodentia	GCA_004024685.1	GCA_004024685.1_DipSte_v1_BIUU
Dolichotis_patagonum	Dolichotis_patagonum	Patagonian_mara	Eutheria	Rodentia	GCA_004027295.1	GCA_004027295.1_DolPat_v1_BIUU
Doryrhina_cyclops	Doryrhina_cyclops	cyclops roundleaf bat	Eutheria	Chiroptera	GCA_043880285.1	GCA_043880285.1_ASM4388028v1
Dromiciops_gliroides	Dromiciops_gliroides	Monito_del_monte	Marsupialia	Microbiotheria	GCF_019393635.1	GCF_019393635.1_mDroGli1.pri
Dugong_dugon	Dugong_dugon	dugong	Eutheria	Sirenia	GCA_030035585.1	GCA_030035585.1_mDugDug1.hap1
Echinops_telfairi	Echinops_telfairi	Small_madagascar_hedgehog	Eutheria	Afrosoricida	GCF_000313985.1	GCF_000313985.1_EchTel2.0
Eidolon_dupreanum	Eidolon_dupreanum	Madagascan_fruit_bat_	Eutheria	Chiroptera		Eidolon_dupreanum_HiC
Eidolon_helvum	Eidolon_helvum	Straw_colored_fruit_bat	Eutheria	Chiroptera		ASM46528v1_HiC
Elaphurus_davidianus	Elaphurus_davidianus	Pere_david's_deer	Eutheria	Artiodactyla	GCA_002443075.1	GCA_002443075.1_Milu1.0
Elephantulus_edwardii	Elephantulus_edwardii	Cape_elephant_shrew	Eutheria	Macroscelidea	GCA_004027355.1	GCA_004027355.1_EleEdw_v1_BIUU
Elephas_maximus	Elephas_maximus_indicus	Asiatic_elephant	Eutheria	Proboscidea	GCF_024166365.1	GCF_024166365.1_mEleMax1_primary_haplotype
Ellobius_talpinus	Ellobius_talpinus	Northern_mole_vole	Eutheria	Rodentia	GCA_001685095.1	GCA_001685095.1_ETalpinus_0.1
Enhydra_lutris	Enhydra_lutris	Sea_otter	Eutheria	Carnivora		ASM228890v2_HiC
Eptesicus_fuscus	Eptesicus_fuscus	big brown bat	Eutheria	Chiroptera	GCF_027574615.1	GCF_027574615.1_DD_ASM_mEF_20220401
Equus_asinus	Equus_asinus	Ass	Eutheria	Perissodactyla		ASM303372v1_HiC
Equus_quagga	Equus_quagga	Plains_zebra_	Eutheria	Perissodactyla		Equus_quagga_HiC
Equus_zebra	Equus_zebra	Mountain_zebra_	Eutheria	Perissodactyla		Equus_zebra_HiC
Erethizon_dorsatum	Erethizon_dorsatum	North American porcupine	Eutheria	Rodentia	GCA_028451465.1	GCA_028451465.1_mEreDor1.pri
Erignathus_barbatus	Erignathus_barbatus	Bearded_seal_	Eutheria	Carnivora		Erignathus_barbatus_HiC
Erinaceus_europaeus	Erinaceus_europaeus	western European hedgehog	Eutheria	Eulipotyphla	GCF_950295315.1	GCF_950295315.1_mEriEur2.1
Erythrocebus_patas	Erythrocebus_patas	Patas_monkey	Eutheria	Primates	GCA_004027335.1	GCA_004027335.1_EryPat_v1_BIUU
Eschrichtius_robustus	Eschrichtius_robustus	grey whale	Eutheria	Artiodactyla	GCF_028021215.1	GCF_028021215.1_mEscRob2.pri
Eubalaena_australis	Eubalaena_australis	Southern_right_whale_	Eutheria	Artiodactyla		RWref_HiC
Eubalaena_japonica	Eubalaena_japonica	North_Pacific_right_whale	Eutheria	Artiodactyla	GCA_004363455.1	GCA_004363455.1_EubJap_v1_BIUU
Eulemur_collaris	Eulemur_collaris	Collared_lemur_	Eutheria	Primates		Eulemur_collaris_HiC
Eulemur_flavifrons	Eulemur_flavifrons	Sclater's_lemur	Eutheria	Primates		Eflavifronsk33QCA_HiC
Eulemur_fulvus	Eulemur_fulvus	Common_brown_lemur	Eutheria	Primates	GCA_004027275.1	GCA_004027275.1_EulFul_v1_BIUU
Eulemur_mongoz	Eulemur_mongoz	Mongoose_lemur_	Eutheria	Primates		Eulemur_mongoz_HiC
Felis_catus	Felis_catus	Domestic_cat	Eutheria	Carnivora	GCF_000181335.2	GCF_000181335.2_Felis_catus_8.0
Fukomys_damarensis	Fukomys_damarensis	Damara_mole_rat	Eutheria	Rodentia		DMR_v1.0_HiC
Galeopterus_variegatus	Galeopterus_variegatus	Sunda_flying_lemur	Eutheria	Dermoptera	GCA_004027255.1	GCA_004027255.1_GalVar_v1_BIUU
Giraffa_camelopardalis	Giraffa_camelopardalis	Giraffe	Eutheria	Artiodactyla		ASM165123v1_HiC
Giraffa_tippelskirchi	Giraffa_tippelskirchi	Giraffe	Eutheria	Artiodactyla	GCA_001651235.1	GCA_001651235.1_ASM165123v1
Glis_glis	Glis_glis	Edible_dormouse	Eutheria	Rodentia	GCA_004027185.1	GCA_004027185.1_GliGli_v1_BIUU
Globicephala_melas	Globicephala_melas	long-finned pilot whale	Eutheria	Artiodactyla	GCF_963455315.2	GCF_963455315.2_mGloMel1.2
Glossophaga_mutica	Glossophaga_mutica	Merriam's long-tongued bat	Eutheria	Chiroptera	GCA_039655065.1	GCA_039655065.1_mGloMut1.hap1
Gorilla_gorilla	Gorilla_gorilla	Western_lowland_gorilla	Eutheria	Primates	GCA_900006655.3	GCA_900006655.3_Susie3
Grampus_griseus	Grampus_griseus	Risso's dolphin	Eutheria	Artiodactyla	GCA_964374135.1	GCA_964374135.1_mGraGri1.hap1.1
Graphiurus_murinus	Graphiurus_murinus	Woodland_doormouse	Eutheria	Rodentia	GCA_004027655.1	GCA_004027655.1_GraMur_v1_BIUU
Gymnobelideus_leadbeateri	Gymnobelideus_leadbeateri	Leadbeater's_possum_	Marsupialia	Diprotodontia		LBP_v1_HiC
Helarctos_malayanus	Helarctos_malayanus	Malayan_sun_bear_	Eutheria	Carnivora		Helarctos_malayanus_HiC
Helogale_parvula	Helogale_parvula	Dwarf_mongoose	Eutheria	Carnivora	GCA_004023845.1	GCA_004023845.1_HelPar_v1_BIUU
Hemitragus_hylocrius	Hemitragus_hylocrius	Nilgiri_tahr	Eutheria	Artiodactyla	GCA_004026825.1	GCA_004026825.1_HemHyl_v1_BIUU
Herpailurus_yagouaroundi	Herpailurus_yagouaroundi	Jaguarundi_	Eutheria	Carnivora		jaguarundi_pseudohap2.1.filtered_HiC
Heterocephalus_glaber	Heterocephalus_glaber	Naked_mole_rat	Eutheria	Rodentia		HetGla_female_1.0_HiC
Heterohyrax_brucei	Heterohyrax_brucei	yellow-spotted hyrax	Eutheria	Hyracoidea	GCA_028571685.1	GCA_028571685.1_mHetBru1.pri
Hippopotamus_amphibius	Hippopotamus_amphibius_kiboko	hippopotamus	Eutheria	Artiodactyla	GCF_030028045.1	GCF_030028045.1_mHipAmp2.hap2
Hipposideros_armiger	Hipposideros_armiger	Great_roundleaf_bat	Eutheria	Chiroptera	GCA_001890085.1	GCA_001890085.1_ASM189008v1
Hipposideros_galeritus	Hipposideros_galeritus	Cantor's_leaf_nosed_bat	Eutheria	Chiroptera	GCA_004027415.1	GCA_004027415.1_HipGal_v1_BIUU
Hippotragus_equinus	Hippotragus_equinus	Roan_antelope_	Eutheria	Artiodactyla		ASM1643309v1_HiC
Hippotragus_niger	Hippotragus_niger	Sable_antelope_	Eutheria	Artiodactyla		Sable_antelope_Masurca.scf_HiC
Homo_sapiens	Homo_sapiens	Human	Eutheria	Primates	GCA_016695395.2	GCA_016695395.2_mHomSap3.mat
Hyaena_hyaena	Hyaena_hyaena	Striped_hyena	Eutheria	Carnivora	GCA_004023945.1	GCA_004023945.1_HyaHya_v1_BIUU
Hydrochoerus_hydrochaeris	Hydrochoerus_hydrochaeris	Capybara	Eutheria	Rodentia	GCA_004027455.1	GCA_004027455.1_HydHyd_v1_BIUU
Hydromys_chrysogaster	Hydromys_chrysogaster	Water_rat	Eutheria	Rodentia		Hydromys_chrysogaster_HiC
Hylobates_agilis	Hylobates_agilis	Agile_gibbon_	Eutheria	Primates		Hylobates_agilis_HiC
Hyperoodon_ampullatus	Hyperoodon_ampullatus	northern bottlenose whale	Eutheria	Artiodactyla	GCA_949752795.1	GCA_949752795.1_mHypAmp2.1
Hystrix_cristata	Hystrix_cristata	Northern_crested_porcupine	Eutheria	Rodentia	GCA_004026905.1	GCA_004026905.1_HysCri_v1_BIUU
Ictidomys_tridecemlineatus	Ictidomys_tridecemlineatus	Thirteen_lined_ground_squirrel	Eutheria	Rodentia	GCF_000236235.1	GCF_000236235.1_SpeTri2.0
Indri_indri	Indri_indri	Indri	Eutheria	Primates	GCA_004363605.1	GCA_004363605.1_IndInd_v1_BIUU
Inia_geoffrensis	Inia_geoffrensis	boutu	Eutheria	Artiodactyla	GCA_036417435.1	GCA_036417435.1_mIniGeo1.hap1
Jaculus_jaculus	Jaculus_jaculus	Lesser_egyptian_jerboa	Eutheria	Rodentia	GCF_020740685.1	GCF_020740685.1_mJacJac1.mat.Y.cur
Kogia_breviceps	Kogia_breviceps	Pygmy_sperm_whale	Eutheria	Artiodactyla	GCA_026419965.1	GCA_026419965.1_mKogBre1_haplotype_1
Lagenorhynchus_acutus	Lagenorhynchus_acutus	Atlantic_white_sided_dolphin_	Eutheria	Artiodactyla		Lagenorhynchus_acutus_HiC
Lagenorhynchus_albirostris	Lagenorhynchus_albirostris	white-beaked dolphin	Eutheria	Artiodactyla	GCF_949774975.1	GCF_949774975.1_mLagAlb1.1
Lagenorhynchus_obliquidens	Lagenorhynchus_obliquidens	Pacific_white_sided_dolphin_	Eutheria	Artiodactyla		ASM367639v1_HiC
Lagorchestes_hirsutus	Lagorchestes_hirsutus	Rufous_hare_wallaby_	Marsupialia	Diprotodontia		Lagorchestes_hirsutus_HiC
Lama_glama	Lama_glama	Llama_	Eutheria	Artiodactyla		Lama_glama_HiC
Lasiurus_borealis	Lasiurus_borealis	Eastern_red_bat	Eutheria	Chiroptera	GCA_004026805.1	GCA_004026805.1_LasBor_v1_BIUU
Lemur_catta	Lemur_catta	Ring_tailed_lemur	Eutheria	Primates	GCF_020740605.2	GCF_020740605.2_mLemCat1.pri
Leontopithecus_chrysomelas	Leontopithecus_chrysomelas	Golden_headed_lion_tamarin_	Eutheria	Primates		Leontopithecus_chrysomelas_HiC
Leontopithecus_rosalia	Leontopithecus_rosalia	Golden_lion_tamarin_	Eutheria	Primates		Leontopithecus_rosalia_HiC
Leopardus_tigrinus	Leopardus_tigrinus	Oncilla_	Eutheria	Carnivora		Leopardus_tigrinus_HiC
Leptonychotes_weddellii	Leptonychotes_weddellii	Weddell_seal	Eutheria	Carnivora		Leptonychotes_weddellii_HiC
Lepus_americanus	Lepus_americanus	Snowshoe_hare	Eutheria	Lagomorpha	GCA_004026855.1	GCA_004026855.1_LepAme_v1_BIUU
Lipotes_vexillifer	Lipotes_vexillifer	Yangtze_river_dolphin	Eutheria	Artiodactyla	GCF_000442215.1	GCF_000442215.1_Lipotes_vexillifer_v1
Litocranius_walleri	Litocranius_walleri	Gerenuk_	Eutheria	Artiodactyla		GRK_HiC
Lontra_canadensis	Lontra_canadensis	North_American_river_otter_	Eutheria	Carnivora		GSC_riverotter_1.0_HiC
Loxodonta_Africana	Loxodonta_Africana	African_savanna_elephant	Eutheria	Proboscidea	GCF_000001905.1	GCF_000001905.1_Loxafr3.0
Lutra_lutra	Lutra_lutra	Eurasian_otter_	Eutheria	Carnivora	GCF_902655055.1	GCF_902655055.1_mLutLut1.2
Lycaon_pictus	Lycaon_pictus	African hunting dog	Eutheria	Carnivora	GCA_040955705.1	GCA_040955705.1_LycPic1.final.hap2
Lynx_canadensis	Lynx_canadensis	Canada_lynx	Eutheria	Carnivora	GCF_007474595.2	GCF_007474595.2_mLynCan4.pri.v2
Macaca_fascicularis	Macaca_fascicularis	Crab_eating_macaque	Eutheria	Primates	GCF_000364345.1	GCF_000364345.1_Macaca_fascicularis_5.0
Macaca_fuscata	Macaca_fuscata	Japanese_macaque_	Eutheria	Primates		Macaca_fuscata_HiC
Macaca_mulatta	Macaca_mulatta	Rhesus_monkey	Eutheria	Primates	GCF_000772875.2	GCF_000772875.2_Mmul_8.0.1
Macaca_nemestrina	Macaca_nemestrina	pig-tailed macaque	Eutheria	Primates	GCF_043159975.1	GCF_043159975.1_mMacNem.hap1
Macroglossus_sobrinus	Macroglossus_sobrinus	Long_tongued_fruit_bat	Eutheria	Chiroptera	GCA_004027375.1	GCA_004027375.1_MacSob_v1_BIUU
Macrotis_lagotis	Macrotis_lagotis	bilby	Marsupialia	Peramelemorphia	GCA_037893015.1	GCA_037893015.1_bilby.v1.9.chrom.fasta
Macrotus_californicus	Macrotus_californicus	California_leaf_nosed_bat	Eutheria	Chiroptera	GCA_007922815.1	GCA_007922815.1_MacCal_v1_BIUU
Mandrillus_leucophaeus	Mandrillus_leucophaeus	Drill	Eutheria	Primates	GCF_000951045.1	GCF_000951045.1_Mleu.le_1.0
Mandrillus_sphinx	Mandrillus_sphinx	Mandrill_	Eutheria	Primates		BGI_mandrill_1.0_HiC
Manis_javanica	Manis_javanica	Malayan_pangolin	Eutheria	Pholidota		ManJav1.0_HiC
Manis_pentadactyla	Manis_pentadactyla	Chinese pangolin	Eutheria	Pholidota	GCF_030020395.1	GCF_030020395.1_mManPen7.hap1
Manis_tricuspis	Manis_tricuspis	Tree_pangolin	Eutheria	Pholidota	GCA_004765945.1	GCA_004765945.1_ManTri_v1_BIUU
Marmota_flaviventris	Marmota_flaviventris	yellow-bellied marmot	Eutheria	Rodentia	GCF_047511675.1	GCF_047511675.1_mMarFla1.hap1
Marmota_marmota	Marmota_marmota	Alpine_marmot	Eutheria	Rodentia	GCF_001458135.1	GCF_001458135.1_marMar2.1
Martes_flavigula	Martes_flavigula	Yellow_throated_marten_	Eutheria	Carnivora		mfla.min_150.pseudohap2.1_HiC
Martes_foina	Martes_foina	Stone_marten_	Eutheria	Carnivora		mfoi.min_150.pseudohap2.1_HiC
Martes_martes	Martes_martes	European pine marten	Eutheria	Carnivora	GCA_963455335.1	GCA_963455335.1_mMarMar1.1
Martes_zibellina	Martes_zibellina	Sable_	Eutheria	Carnivora		mzib.min_150.pseudohap2.1_HiC
Mastacomys_fuscus	Mastacomys_fuscus	Broad_toothed_rat_	Eutheria	Rodentia		Mastacomys_fuscus_wtdbg2_polished_HiC
Megaderma_lyra	Megaderma_lyra	Greater_false_vampire_bat	Eutheria	Chiroptera	GCA_004026885.1	GCA_004026885.1_MegLyr_v1_BIUU
Megaderma_spasma	Megaderma_spasma	lesser false vampire bat	Eutheria	Chiroptera	GCA_043880595.1	GCA_043880595.1_ASM4388059v1
Megaptera_novaeangliae	Megaptera_novaeangliae	humpback whale	Eutheria	Artiodactyla	GCA_041834305.1	GCA_041834305.1_ASM4183430v1
Meles_meles	Meles_meles	Eurasian_badger	Eutheria	Carnivora	GCA_922990625.1	GCA_922990625.1_mMelMel3.1_maternal_haplotype_uncurated
Mellivora_capensis	Mellivora_capensis	Honey_badger	Eutheria	Carnivora	GCA_004024625.1	GCA_004024625.1_MelCap_v1_BIUU
Meriones_libycus	Meriones_libycus	Libyan_jird_	Eutheria	Rodentia		Meriones_libycus_HiC
Meriones_unguiculatus	Meriones_unguiculatus	Mongolian_jird	Eutheria	Rodentia	GCA_004026785.1	GCA_004026785.1_MerUng_v1_BIUU
Mesocricetus_auratus	Mesocricetus_auratus	Golden_hamster	Eutheria	Rodentia	GCF_000349665.1	GCF_000349665.1_MesAur1.0
Mesoplodon_densirostris	Mesoplodon_densirostris	Blainville's_beaked_whale_	Eutheria	Artiodactyla	GCA_025265405.1	GCA_025265405.1_mMesDen1_primary_haplotype
Mesoplodon_europaeus	Mesoplodon_europaeus	Gervais'_beaked_whale_	Eutheria	Artiodactyla		Mesoplodon_europaeus_HiC
Mesoplodon_mirus	Mesoplodon_mirus	True's beaked whale	Eutheria	Artiodactyla	GCA_964341445.1	GCA_964341445.1_mMesMir1.hap1.1
Mesoplodon_stejnegeri	Mesoplodon_stejnegeri	Stejneger's_beaked_whale_	Eutheria	Artiodactyla		Mesoplodon_stejnegeri_HiC
Microcebus_murinus	Microcebus_murinus	Gray_mouse_lemur	Eutheria	Primates		Mmur_3.0_HiC
Microgale_talazaci	Microgale_talazaci	Talazac's_shrew_tenrec	Eutheria	Afrosoricida	GCA_004026705.1	GCA_004026705.1_MicTal_v1_BIUU
Micromys_minutus	Micromys_minutus	European harvest mouse	Eutheria	Rodentia	GCA_963924665.1	GCA_963924665.1_mMicMin1.1
Micronycteris_hirsuta	Micronycteris_hirsuta	Hairy_big_eared_bat	Eutheria	Chiroptera	GCA_004026765.1	GCA_004026765.1_MicHir_v1_BIUU
Microtus_ochrogaster	Microtus_ochrogaster	Prairie_vole	Eutheria	Rodentia	GCF_000317375.1	GCF_000317375.1_MicOch1.0
Microtus_pennsylvanicus	Microtus_pennsylvanicus	meadow vole	Eutheria	Rodentia	GCA_037038515.1	GCA_037038515.1_mMicPen1.hap1
Miniopterus_natalensis	Miniopterus_natalensis	Bats	Eutheria	Chiroptera	GCF_001595765.1	GCF_001595765.1_Mnat.v1
Miopithecus_talapoin	Miopithecus_talapoin	Angolan_talapoin_	Eutheria	Primates		Miopithecus_talapoin_HiC
Mirounga_angustirostris	Mirounga_angustirostris	Northern_elephant_seal	Eutheria	Carnivora	GCA_004023865.1	GCA_004023865.1_MirAng_v1_BIUU
Mirza_coquereli	Mirza_coquereli	Coquerel's_giant_mouse_lemur	Eutheria	Primates	GCA_004024645.1	GCA_004024645.1_MizCoq_v1_BIUU
Molossus_molossus	Molossus_molossus	Pallas's_mastiff_bat	Eutheria	Chiroptera	GCF_014108415.1	GCF_014108415.1_mMolMol1.p
Monodelphis_domestica	Monodelphis_domestica	gray short-tailed opossum	Marsupialia	Didelphimorphia	GCF_027887165.1	GCF_027887165.1_mMonDom1.pri
Monodon_monoceros	Monodon_monoceros	narwhal	Eutheria	Artiodactyla	GCA_005190385.3	GCA_005190385.3_NGI_Narwhal_2
Mops_condylurus	Mops_condylurus	Angolan free-tailed bat	Eutheria	Chiroptera	GCA_043748645.1	GCA_043748645.1_ASM4374864v1
Mormoops_blainvillei	Mormoops_blainvillei	Ghost_faced_bat	Eutheria	Chiroptera	GCA_004026545.1	GCA_004026545.1_MorMeg_v1_BIUU
Moschus_berezovskii	Moschus_berezovskii	Forest_musk_deer_	Eutheria	Artiodactyla		ls35.final.genome_HiC
Moschus_moschiferus	Moschus_moschiferus	Siberian_musk_deer	Eutheria	Artiodactyla	GCA_004024705.1	GCA_004024705.1_MosMos_v1_BIUU
Mungos_mungo	Mungos_mungo	South_African_banded_mongoose	Eutheria	Carnivora		Mungos_mungo_HiC
Muntiacus_reevesi	Muntiacus_reevesi	Reeves' muntjac	Eutheria	Artiodactyla	GCF_963930625.1	GCF_963930625.1_mMunRee1.1
Murina_feae	Murina_feae	Ashy_gray_tube_nosed_bat	Eutheria	Chiroptera	GCA_004026665.1	GCA_004026665.1_MurFea_v1_BIUU
Mus_caroli	Mus_caroli	Ryukyu_mouse	Eutheria	Rodentia	GCA_900094665.2	GCA_900094665.2_CAROLI_EIJ_v1.1
Mus_musculus	Mus_musculus	house mouse	Eutheria	Rodentia	GCA_949316315.1	GCA_949316315.1_mMusMuc1.1
Mus_pahari	Mus_pahari	Shrew_mouse	Eutheria	Rodentia	GCA_900095145.2	GCA_900095145.2_PAHARI_EIJ_v1.1
Mus_spretus	Mus_spretus	Western_wild_mouse	Eutheria	Rodentia	GCA_001624865.1	GCA_001624865.1_SPRET_EiJ_v1
Muscardinus_avellanarius	Muscardinus_avellanarius	hazel dormouse	Eutheria	Rodentia	GCA_963383645.1	GCA_963383645.1_mMusAve1.1
Mustela_erminea	Mustela_erminea	Ermine	Eutheria	Carnivora	GCF_009829155.1	GCF_009829155.1_mMusErm1.Pri
Mustela_lutreola	Mustela_lutreola	European mink	Eutheria	Carnivora	GCF_030435805.1	GCF_030435805.1_mMusLut2.pri
Mustela_nigripes	Mustela_nigripes	Black_footed_ferret_	Eutheria	Carnivora		musNig1_HiC
Mustela_putorius	Mustela_putorius_furo	Domestic_ferret_	Eutheria	Carnivora		MusPutFur1.0_HiC
Myocastor_coypus	Myocastor_coypus	Coypu	Eutheria	Rodentia	GCA_004027025.1	GCA_004027025.1_MyoCoy_v1_BIUU
Myotis_brandtii	Myotis_brandtii	Brandt's_bat	Eutheria	Chiroptera	GCF_000412655.1	GCF_000412655.1_ASM41265v1
Myotis_daubentonii	Myotis_daubentonii	Daubenton's bat	Eutheria	Chiroptera	GCF_963259705.1	GCF_963259705.1_mMyoDau2.1
Myotis_myotis	Myotis_myotis	Greater_mouse_eared_bat	Eutheria	Chiroptera	GCF_014108235.1	GCF_014108235.1_mMyoMyo1.p
Myotis_mystacinus	Myotis_mystacinus	whiskered bat	Eutheria	Chiroptera	GCA_964094495.2	GCA_964094495.2_mMyoMys1.hap1.1
Myotis_nattereri	Myotis_nattereri	Natterer's bat	Eutheria	Chiroptera	GCA_964212035.2	GCA_964212035.2_mMyoNat1.hap1.2
Myotis_septentrionalis	Myotis_septentrionalis	Northern_long_eared_bat_	Eutheria	Chiroptera		myse_ont_racon_pilon_HiC
Myrmecobius_fasciatus	Myrmecobius_fasciatus	Numbat_	Marsupialia	Dasyuromorphia		Myrmecobius_fasciatus_HiC
Myrmecophaga_tridactyla	Myrmecophaga_tridactyla	Giant_anteater	Eutheria	Pilosa	GCA_004026745.1	GCA_004026745.1_MyrTri_v1_BIUU
Nanger_dama	Nanger_dama	Dama_gazelle_	Eutheria	Artiodactyla		gazelle.1_HiC
Nannospalax_galili	Nannospalax_galili	Upper_Galilee_mountains_blind_mole_rat	Eutheria	Rodentia	GCF_000622305.1	GCF_000622305.1_S.galili_v1.0
Nasalis_larvatus	Nasalis_larvatus	Proboscis_monkey	Eutheria	Primates	GCA_004027105.1	GCA_004027105.1_NasLar_v1_BIUU
Nasua_narica	Nasua_narica	White_nosed_coati_	Eutheria	Carnivora		Nasua_narica_HiC
Neofelis_nebulosa	Neofelis_nebulosa	clouded leopard	Eutheria	Carnivora	GCF_028018385.1	GCF_028018385.1_mNeoNeb1.pri
Neomonachus_schauinslandi	Neomonachus_schauinslandi	Hawaiian_monk_seal	Eutheria	Carnivora	GCA_002201575.1	GCA_002201575.1_ASM220157v1
Neophocaena_asiaeorientalis	Neophocaena_asiaeorientalis	Yangtze_finless_porpoise	Eutheria	Artiodactyla	GCA_003031525.1	GCA_003031525.1_Neophocaena_asiaeorientalis_V1
Noctilio_leporinus	Noctilio_leporinus	Greater_bulldog_bat	Eutheria	Chiroptera	GCA_004026585.1	GCA_004026585.1_NocLep_v1_BIUU
Nomascus_leucogenys	Nomascus_leucogenys	Northern_white_cheeked_gibbon	Eutheria	Primates	GCF_000146795.2	GCF_000146795.2_Nleu_3.0
Notamacropus_irma	Notamacropus_irma	Western_brush_wallaby_	Marsupialia	Diprotodontia		Notamacropus_irma_HiC
Notoryctes_typhlops	Notoryctes_typhlops	marsupial mole	Marsupialia	Notoryctemorphia	GCA_048126345.1	GCA_048126345.1_UniMelb_NotTyph_v1.0
Nycticebus_coucang	Nycticebus_coucang	Sunda_slow_loris	Eutheria	Primates	GCF_027406575.1	GCF_027406575.1_mNycCou1.pri
Nycticeius_humeralis	Nycticeius_humeralis	Egyptian_slit_faced_bat	Eutheria	Chiroptera	GCA_007922795.1	GCA_007922795.1_NycHum_v1_BIUU
Ochotona_princeps	Ochotona_princeps	American pika	Eutheria	Lagomorpha	GCF_030435755.1	GCF_030435755.1_mOchPri1.hap1
Octodon_degus	Octodon_degus	Degu	Eutheria	Rodentia	GCF_000260255.1	GCF_000260255.1_OctDeg1.0
Odobenus_rosmarus	Odobenus_rosmarus	Pacific_walrus	Eutheria	Carnivora		Oros_1.0_HiC
Odocoileus_virginianus	Odocoileus_virginianus	White_tailed_deer	Eutheria	Artiodactyla		Ovir.te_1.0_HiC
Odocolieus_hemionus	Odocolieus_hemionus	Mule_deer_	Eutheria	Artiodactyla		Odocoileus_hemionus_HiC
Okapia_johnstoni	Okapia_johnstoni	Okapi	Eutheria	Artiodactyla		ASM166083v1_HiC
Ondatra_zibethicus	Ondatra_zibethicus	Muskrat	Eutheria	Rodentia	GCA_004026605.1	GCA_004026605.1_OndZib_v1_BIUU
Orcinus_orca	Orcinus_orca	Killer_whale	Eutheria	Artiodactyla	GCF_937001465.1	GCF_937001465.1_mOrcOrc1.1
Ornithorhynchus_anatinus	Ornithorhynchus_anatinus	Platypus	Monotremata	Monotremata	GCF_004115215.2	GCF_004115215.2_mOrnAna1.pri.v4
Orycteropus_afer	Orycteropus_afer	Aardvark	Eutheria	Tubulidentata	GCA_004365145.1	GCA_004365145.1_OryAfe_v1_BIUU
Oryctolagus_cuniculus	Oryctolagus_cuniculus	rabbit	Eutheria	Lagomorpha	GCF_964237555.1	GCF_964237555.1_mOryCun1.1
Oryx_dammah	Oryx_dammah	Scimitar_horned_oryx_	Eutheria	Artiodactyla		oryx.1_HiC
Otocyon_megalotis	Otocyon_megalotis	Bat_eared_fox_	Eutheria	Carnivora		Otocyon_megalotis_TS305_17_09_2019_HiC
Otolemur_crassicaudatus	Otolemur_crassicaudatus	Brown_greater_galago_	Eutheria	Primates		Otolemur_crassicaudatus_HiC
Otolemur_garnettii	Otolemur_garnettii	Small_eared_galago	Eutheria	Primates	GCF_000181295.1	GCF_000181295.1_OtoGar3
Ovis_aries	Ovis_aries	sheep	Eutheria	Artiodactyla	GCA_040805955.1	GCA_040805955.1_T2T-sheep1.0
Ovis_canadensis	Ovis_canadensis	bighorn sheep	Eutheria	Artiodactyla	GCF_042477335.2	GCF_042477335.2_ARS-UI_OviCan_v2
Pachyuromys_duprasi	Pachyuromys_duprasi	Fat_tailed_gerbil_	Eutheria	Rodentia		Pachyuromys_duprasi_HiC
Pan_paniscus	Pan_paniscus	Pygmy_chimpanzee	Eutheria	Primates	GCF_000258655.2	GCF_000258655.2_panpan1.1
Pan_troglodytes	Pan_troglodytes	Chimpanzee	Eutheria	Primates	GCA_002880755.3	GCA_002880755.3_Clint_PTRv2
Panthera_leo	Panthera_leo_krugeri	South_African_lion_	Eutheria	Carnivora		Panthera_leo_krugeri_HiC
Panthera_pardus	Panthera_pardus	Leopard	Eutheria	Carnivora		PanPar1.0_HiC
Panthera_uncia	Panthera_uncia	Snow_leopard_	Eutheria	Carnivora		Panthera_uncia_HiC
Papio_anubis	Papio_anubis	Olive_baboon	Eutheria	Primates	GCA_000264685.2	GCA_000264685.2_Panu_3.0
Papio_papio	Papio_papio	Guinea_baboon_	Eutheria	Primates		Papio_papio_HiC
Paradoxurus_hermaphroditus	Paradoxurus_hermaphroditus	Asian_palm_civet	Eutheria	Carnivora	GCA_004024585.1	GCA_004024585.1_ParHer_v1_BIUU
Pedetes_capensis	Pedetes_capensis	South_African_springhare	Eutheria	Rodentia	GCA_007922755.1	GCA_007922755.1_PedCap_v1_BIUU
Peponocephala_electra	Peponocephala_electra	Melon_headed_whale_	Eutheria	Artiodactyla		Peponocephala_electra_HiC
Perognathus_longimembris	Perognathus_longimembris	pacificus_Pacific_pocket_mouse	Eutheria	Rodentia	GCA_004363475.1	GCA_004363475.1_PerLonPac_v1_BIUU
Peromyscus_crinitus	Peromyscus_crinitus	Canyon_mouse_	Eutheria	Rodentia		pecr10X_v2_HiC
Peromyscus_maniculatus	Peromyscus_maniculatus_sonoriensis	North American deer mouse	Eutheria	Rodentia	GCA_026229955.1	GCA_026229955.1_mPerMan1.0.p
Peromyscus_nasutus	Peromyscus_nasutus	Northern_rock_mouse_	Eutheria	Rodentia		Peromyscus_nasutus_10x_v1_HiC
Petromus_typicus	Petromus_typicus	Dassie_rat	Eutheria	Rodentia	GCA_004026965.1	GCA_004026965.1_PetTyp_v1_BIUU
Phascogale_tapoatafa	Phascogale_tapoatafa	Brush_tailed_phascogale_	Marsupialia	Dasyuromorphia		Phascogale_tapoatafa_HiC
Phascolarctos_cinereus	Phascolarctos_cinereus	koala	Marsupialia	Diprotodontia	GCA_003287225.2	GCA_003287225.2_phaCin_HiC
Phataginus_tricuspis	Phataginus_tricuspis	Tree_pangolin_	Eutheria	Pholidota		Jaziri_pseudohap2_scaffolds_HiC
Phoca_largha	Phoca_largha	Spotted_seal_	Eutheria	Carnivora		Phoca_largha_HiC
Phoca_vitulina	Phoca_vitulina	Harbor_seal_	Eutheria	Carnivora		GSC_HSeal_1.0_HiC
Phocoena_phocoena	Phocoena_phocoena	harbor porpoise	Eutheria	Artiodactyla	GCF_963924675.1	GCF_963924675.1_mPhoPho1.1
Phocoena_sinus	Phocoena_sinus	Vaguita	Eutheria	Artiodactyla	GCF_008692025.1	GCF_008692025.1_mPhoSin1.pri
Phyllostomus_discolor	Phyllostomus_discolor	Pale_spear_nosed_bat	Eutheria	Chiroptera	GCF_004126475.2	GCF_004126475.2_mPhyDis1.pri.v3
Piliocolobus_tephrosceles	Piliocolobus_tephrosceles	Ugandan_red_colobus	Eutheria	Primates	GCA_002776525.1	GCA_002776525.1_ASM277652v1
Pipistrellus_hanaki	Pipistrellus_hanaki	Hanaki's dwarf bat	Eutheria	Chiroptera	GCA_964339955.1	GCA_964339955.1_mPipHan1.1
Pipistrellus_kuhlii	Pipistrellus_kuhlii	Kuhl's_pipistrelle	Eutheria	Chiroptera	GCF_014108245.1	GCF_014108245.1_mPipKuh1.p
Pipistrellus_pygmaeus	Pipistrellus_pygmaeus	soprano pipistrelle	Eutheria	Chiroptera	GCA_949987585.1	GCA_949987585.1_mPipPyg2.1
Pithecia_pithecia	Pithecia_pithecia	White_faced_saki	Eutheria	Primates		Pithecia_pithecia_HiC
Platanista_gangetica	Platanista_gangetica_minor	Indus_river_dolphin	Eutheria	Artiodactyla	GCA_004363435.1	GCA_004363435.1_PlaMin_v1_BIUU
Plecotus_auritus	Plecotus_auritus	brown big-eared bat	Eutheria	Chiroptera	GCA_963455305.1	GCA_963455305.1_mPleAur1.1
Pongo_abelii	Pongo_abelii	Sumatran_orangutan	Eutheria	Primates	GCA_002880775.3	GCA_002880775.3_Susie_PABv2
Potorous_gilbertii	Potorous_gilbertii	Gilbert's_potoroo_	Marsupialia	Diprotodontia		Potorous_gilbertii_HiC
Potos_flavus	Potos_flavus	Kinkajou_	Eutheria	Carnivora		Potos_flavus_HiC
Prionailurus_bengalensis	Prionailurus_bengalensis	Leopard_cat_	Eutheria	Carnivora		PriBen1.0.updated_2_HiC
Prionailurus_viverrinus	Prionailurus_viverrinus	Fishing_cat_	Eutheria	Carnivora		Prionailurus_viverrinus_HiC
Procavia_capensis	Procavia_capensis	South_African_rock_hyrax	Eutheria	Hyracoidea	GCA_004026925.1	GCA_004026925.1_ProCapCap_v1_BIUU
Propithecus_coquereli	Propithecus_coquereli	Coquerel's_sifaka	Eutheria	Primates		Pcoq_1.0_HiC
Psammomys_obesus	Psammomys_obesus	Fat_sand_rat	Eutheria	Rodentia	GCA_002215935.1	GCA_002215935.1_ASM221593v1
Pseudocheirus_occidentalis	Pseudocheirus_occidentalis	Western_ringtail_possum_	Marsupialia	Diprotodontia		Pseudocheirus_occidentalis_HiC
Pseudochirops_corinnae	Pseudochirops_corinnae	Plush_coated_ringtail_possum_	Marsupialia	Diprotodontia		Pseudochirops_corinnae_HiC
Pseudochirops_cupreus	Pseudochirops_cupreus	Coppery_ringtail_possum_	Marsupialia	Diprotodontia		Pseudochirops_cupreus_HiC
Pseudomys_desertor	Pseudomys_desertor	Brown_desert_mouse_	Eutheria	Rodentia		Pseudomys_desertor_wtdbg2_polished_HiC
Pseudomys_fumeus	Pseudomys_fumeus	Smoky_mouse_	Eutheria	Rodentia		Pseudomys_fumeus_HiC
Pteronura_brasiliensis	Pteronura_brasiliensis	Giant_otter	Eutheria	Carnivora	GCA_004024605.1	GCA_004024605.1_PteBra_v1_BIUU
Pteropus_alecto	Pteropus_alecto	Black_flying_fox	Eutheria	Chiroptera	GCF_000325575.1	GCF_000325575.1_ASM32557v1
Pteropus_rodricensis	Pteropus_rodricensis	Rodrigues_flying_fox_	Eutheria	Chiroptera		Pteropus_rodricensis_HiC
Pteropus_rufus	Pteropus_rufus	Madagascan_flying_fox_	Eutheria	Chiroptera		Pteropus_rufus_HiC
Pteropus_vampyrus	Pteropus_vampyrus	Large_flying_fox	Eutheria	Chiroptera		Pvam_2.0_HiC
Pygathrix_nemaeus	Pygathrix_nemaeus	Red_shanked_douc	Eutheria	Primates	GCA_004024825.1	GCA_004024825.1_PygNem_v1_BIUU
Rangifer_tarandus	Rangifer_tarandus	Siberian_reindeer	Eutheria	Artiodactyla		RanTarSib_v1_BIUU_HiC
Rattus_norvegicus	Rattus_norvegicus	Norway_rat	Eutheria	Rodentia	GCF_015227675.2	GCF_015227675.2_mRatBN7.2
Rhinoceros_unicornis	Rhinoceros_unicornis	Indian_rhinoceros_	Eutheria	Perissodactyla		Rhinoceros_unicornis_HiC
Rhinolophus_affinis	Rhinolophus_affinis	intermediate horseshoe bat	Eutheria	Chiroptera	GCA_043728065.1	GCA_043728065.1_ASM4372806v1
Rhinolophus_ferrumequinum	Rhinolophus_ferrumequinum	Greater_horseshoe_bat	Eutheria	Chiroptera	GCA_014108255.1	GCA_014108255.1_mRhiFer1.p
Rhinolophus_perniger	Rhinolophus_perniger_lanosus	northern woolly horseshoe bat	Eutheria	Chiroptera	GCA_043748575.1	GCA_043748575.1_ASM4374857v1
Rhinolophus_sinicus	Rhinolophus_sinicus	Chinese_rufous_horseshoe_bat	Eutheria	Chiroptera	GCA_001888835.1	GCA_001888835.1_ASM188883v1
Rhinolophus_trifoliatus	Rhinolophus_trifoliatus	trefoil horseshoe bat	Eutheria	Chiroptera	GCA_043728145.1	GCA_043728145.1_ASM4372814v1
Rhinolophus_yonghoiseni	Rhinolophus_yonghoiseni	Yong Hoi Sen's woolly horseshoe bat	Eutheria	Chiroptera	GCA_043880425.1	GCA_043880425.1_ASM4388042v1
Rhinopithecus_bieti	Rhinopithecus_bieti	Black_snub_nosed_monkey	Eutheria	Primates	GCF_001698545.1	GCF_001698545.1_ASM169854v1
Rhinopithecus_roxellana	Rhinopithecus_roxellana	Golden_snub_nosed_monkey	Eutheria	Primates	GCF_000769185.1	GCF_000769185.1_Rrox_v1
Rhinopoma_microphyllum	Rhinopoma_microphyllum	greater mouse-tailed bat	Eutheria	Chiroptera	GCA_043880545.1	GCA_043880545.1_ASM4388054v1
Rousettus_aegyptiacus	Rousettus_aegyptiacus	Egyptian_fruit_bat	Eutheria	Chiroptera	GCF_014176215.1	GCF_014176215.1_mRouAeg1.p
Rousettus_madagascariensis	Rousettus_madagascariensis	Madagascan_rousette_	Eutheria	Chiroptera		Rousettus_madagascariensis_HiC
Saccopteryx_bilineata	Saccopteryx_bilineata	greater sac-winged bat	Eutheria	Chiroptera	GCF_036850765.1	GCF_036850765.1_mSacBil1_pri_phased_curated
Saccopteryx_leptura	Saccopteryx_leptura	lesser sac-winged bat	Eutheria	Chiroptera	GCF_036850995.1	GCF_036850995.1_mSacLep1_pri_phased_curated
Saguinus_imperator	Saguinus_imperator	Emperor_tamarin	Eutheria	Primates	GCA_004024885.1	GCA_004024885.1_SagImp_v1_BIUU
Saimiri_boliviensis	Saimiri_boliviensis	Bolivian squirrel monkey	Eutheria	Primates	GCA_048565385.1	GCA_048565385.1_mSaiBol1.pri
Scalopus_aquaticus	Scalopus_aquaticus	Eastern_mole	Eutheria	Eulipotyphla	GCA_004024925.1	GCA_004024925.1_ScaAqu_v1_BIUU
Sciurus_carolinensis	Sciurus_carolinensis	Eastern_Gray_squirrel_	Eutheria	Rodentia	GCF_902686445.1	GCF_902686445.1_mSciCar1.2
Sciurus_vulgaris	Sciurus_vulgaris	Red_squirrel_	Eutheria	Rodentia	GCA_902686455.1	GCA_902686455.1_mSciVul1.1
Semnopithecus_entellus	Semnopithecus_entellus	Northern_Plains_gray_langur	Eutheria	Primates	GCA_004025065.1	GCA_004025065.1_SemEnt_v1_BIUU
Sigmodon_hispidus	Sigmodon_hispidus	Hispid_cotton_rat	Eutheria	Rodentia	GCA_004025045.1	GCA_004025045.1_SigHis_v1_BIUU
Sminthopsis_crassicaudata	Sminthopsis_crassicaudata	fat-tailed dunnart	Marsupialia	Dasyuromorphia	GCA_048593235.1	GCA_048593235.1_ASM4859323v1
Solenodon_paradoxus	Solenodon_paradoxus	Hispaniolan_solenodon	Eutheria	Eulipotyphla	GCA_004363575.1	GCA_004363575.1_SolPar_v1_BIUU
Sorex_araneus	Sorex_araneus	European_shrew	Eutheria	Eulipotyphla	GCF_027595985.1	GCF_027595985.1_mSorAra2.pri
Spermophilus_citellus	Spermophilus_citellus	European suslik	Eutheria	Rodentia	GCA_964194105.1	GCA_964194105.1_mSpeCit3.1
Spermophilus_dauricus	Spermophilus_dauricus	Daurian_ground_squirrel	Eutheria	Rodentia	GCA_002406435.1	GCA_002406435.1_ASM240643v1
Spilogale_gracilis	Spilogale_gracilis	Western_spotted_skunk	Eutheria	Carnivora	GCA_004023965.1	GCA_004023965.1_SpiGra_v1_BIUU
Spilogale_interrupta	Spilogale_interrupta	Plains_spotted_skunk_	Eutheria	Carnivora		polished_2_HiC
Stenella_attenuata	Stenella_attenuata	Pantropical_spotted_dolphin_	Eutheria	Artiodactyla		Stenella_attenuata_HiC
Stenella_clymene	Stenella_clymene	Clymene_dolphin_	Eutheria	Artiodactyla		Stenella_clymene_HiC
Stenella_coeruleoalba	Stenella_coeruleoalba	striped dolphin	Eutheria	Artiodactyla	GCA_951394435.1	GCA_951394435.1_mSteCoe1.1
Stenella_frontalis	Stenella_frontalis	Atlantic_spotted_dolphin_	Eutheria	Artiodactyla		Stenella_frontalis_HiC
Stenella_longirostris	Stenella_longirostris_orientalis	Eastern_spinner_dolphin_	Eutheria	Artiodactyla		Stenella_longirostris_orientalis_HiC
Steno_bredanensis	Steno_bredanensis	Rough_toothed_dolphin_	Eutheria	Artiodactyla		Steno_bredanensis_HiC
Suncus_etruscus	Suncus_etruscus	White_toothed_pygmy_shrew	Eutheria	Eulipotyphla	GCF_024139225.1	GCF_024139225.1_mSunEtr1.pri.cur
Sylvilagus_bachmani	Sylvilagus_bachmani	Brush_rabbit_	Eutheria	Lagomorpha		Sylvilagus_bachmani_HiC
Sylvilagus_transitionalis	Sylvilagus_transitionalis	New_England_cottontail_	Eutheria	Lagomorpha		Sylvilagus_transitionalis_HiC
Symphalangus_syndactylus	Symphalangus_syndactylus	Siamang_	Eutheria	Primates		Symphalangus_syndactylus_HiC
Tachyglossus_aculeatus	Tachyglossus_aculeatus	Australian_echidna	Monotremata	Monotremata	GCF_015852505.1	GCF_015852505.1_mTacAcu1.pri
Tadarida_brasiliensis	Tadarida_brasiliensis	Brazilian free-tailed bat	Eutheria	Chiroptera	GCA_030848825.1	GCA_030848825.1_DD_mTadBra1_pri
Talpa_europaea	Talpa_europaea	European mole	Eutheria	Eulipotyphla	GCA_964194135.1	GCA_964194135.1_mTalEur1.hap1.1
Tamandua_tetradactyla	Tamandua_tetradactyla	Southern_tamandua	Eutheria	Pilosa	GCA_023851605.1	GCA_023851605.1_mTamTet1.pri
Tapirella_bairdii	Tapirella_bairdii	Baird's_tapir_	Eutheria	Perissodactyla		Tapirella_bairdii_HiC
Tapirus_terrestris	Tapirus_terrestris	South_American_tapir	Eutheria	Perissodactyla		Tapirus_terrestris_HiC
Theropithecus_gelada	Theropithecus_gelada	Gelada_baboon_	Eutheria	Primates		Theropithecus_gelada_HiC
Thryonomys_swinderianus	Thryonomys_swinderianus	Greater_cane_rat	Eutheria	Rodentia	GCA_004025085.1	GCA_004025085.1_ThrSwi_v1_BIUU
Tolypeutes_matacus	Tolypeutes_matacus	Southern_three_banded_armadillo	Eutheria	Cingulata	GCA_004025125.1	GCA_004025125.1_TolMat_v1_BIUU
Tonatia_saurophila	Tonatia_saurophila	Stripe_headed_round_eared_bat	Eutheria	Chiroptera	GCA_004024845.1	GCA_004024845.1_TonSau_v1_BIUU
Trachops_cirrhosus	Trachops_cirrhosus	Fringe_lipped_bat_	Eutheria	Chiroptera		Trachops_cirrhosus_HiC
Tragelaphus_eurycerus	Tragelaphus_eurycerus_isaaci	Eastern_bongo_	Eutheria	Artiodactyla		barney_pseudo2.1_HiC
Tragulus_javanicus	Tragulus_javanicus	Java_lesser_chevrotain	Eutheria	Artiodactyla	GCA_004024965.1	GCA_004024965.1_TraJav_v1_BIUU
Tremarctos_ornatus	Tremarctos_ornatus	Spectacled_bear_	Eutheria	Carnivora		Tremarctos_ornatus_HiC
Trichechus_inunguis	Trichechus_inunguis	Amazon manatee	Eutheria	Sirenia	GCA_046562895.1	GCA_046562895.1_mTriInu1_haplotype_2
Trichechus_manatus	Trichechus_manatus	Florida_manatee	Eutheria	Sirenia		TriManLat1.0_HiC
Trichosurus_vulpecula	Trichosurus_vulpecula	Common_brushtail	Marsupialia	Diprotodontia	GCF_011100635.1	GCF_011100635.1_mTriVul1.pri
Tupaia_tana	Tupaia_tana	large tree shrew	Eutheria	Scandentia	GCA_026018925.1	GCA_026018925.1_mTupTan1
Tursiops_aduncus	Tursiops_aduncus	Indo_pacific_bottlenose_dolphin_	Eutheria	Artiodactyla		ASM322739v1_HiC
Tursiops_truncatus	Tursiops_truncatus	common bottlenose dolphin	Eutheria	Artiodactyla	GCF_011762595.1	GCF_011762595.1_mTurTru1.mat.Y
Urocyon_littoralis	Urocyon_littoralis_catalinae	Santa_Catalina_Island_fox_	Eutheria	Carnivora		Urocyon_littoralis_catalinae_HiC
Uromys_caudimaculatus	Uromys_caudimaculatus	Giant_white_tailed_rat_	Eutheria	Rodentia		Uromys_caudimaculatus_HiC
Uropsilus_gracilis	Uropsilus_gracilis	Gracile_shrew_like_mole	Eutheria	Eulipotyphla	GCA_004024945.1	GCA_004024945.1_UroGra_v1_BIUU
Ursus_americanus	Ursus_americanus	American_black_bear_	Eutheria	Carnivora		ASM334442v1_HiC
Ursus_arctos	Ursus_arctos	Grizzly_bear_	Eutheria	Carnivora		ASM358476v1_HiC
Urva_auropunctata	Urva_auropunctata	Small_Indian_mongoose_	Eutheria	Carnivora		Urva_auropunctata_HiC
Varecia_variegata	Varecia_variegata	Black_and_white_ruffed_lemur_	Eutheria	Primates		Varecia_variegata_HiC
Vespertilio_murinus	Vespertilio_murinus	particolored bat	Eutheria	Chiroptera	GCA_963924515.1	GCA_963924515.1_mVesMur1.1
Vulpes_lagopus	Vulpes_lagopus	Arctic_fox	Eutheria	Carnivora	GCA_004023825.1	GCA_004023825.1_VulLag_v1_BIUU
Wallabia_bicolor	Wallabia_bicolor	Swamp_wallaby_	Marsupialia	Diprotodontia		Wallabia_bicolor_HiC
Xerus_inauris	Xerus_inauris	Cape_ground_squirrel	Eutheria	Rodentia	GCA_004024805.1	GCA_004024805.1_XerIna_v1_BIUU
Xerus_rutilus	Xerus_rutilus	Unstriped_ground_squirrel_	Eutheria	Rodentia		Xerus_rutilus_HiC
Zalophus_californianus	Zalophus_californianus	California_sea_lion	Eutheria	Carnivora	GCF_009762305.2	GCF_009762305.2_mZalCal1.pri.v2
Zapus_hudsonius	Zapus_hudsonius	Meadow_jumping_mouse	Eutheria	Rodentia	GCA_004024765.1	GCA_004024765.1_ZapHud_v1_BIUU
Ziphius_cavirostris	Ziphius_cavirostris	Cuvier's_beaked_whale	Eutheria	Artiodactyla	GCA_004364475.1	GCA_004364475.1_ZipCav_v1_BIUU
