## Supplementary material for "Mammal placental phenotypes are predictable from microRNA repertoires": Table S2

### Sheet: Table S2
	Wildman et al PNAS			Updated Phentoypes
Species	Membrane	Venous Pattern	Placental Shape	Membrane	Venous Pattern	Placental Shape
Chrysochloris_asiatica	Hemochorial	Labyrinthine	Discoid/Bidiscoid	Hemochorial	Labyrinthine	Discoid/Bidiscoid
Echinops_telfairi	Hemochorial	Labyrinthine	Discoid/Bidiscoid	Hemochorial	Labyrinthine	Discoid/Bidiscoid
Tolypeutes_matacus	Hemochorial			Hemochorial	Villous	Discoid/Bidiscoid
Bradypus_variegatus	Endotheliochorial	Labyrinthine		Endotheliochorial	Labyrinthine	Discoid/Bidiscoid
Cynocephalus_volans	Hemochorial	Labyrinthine	Discoid/Bidiscoid	Hemochorial	Labyrinthine	Discoid/Bidiscoid
Macaca_mulatta	Hemochorial	Trabecular	Discoid/Bidiscoid	Hemochorial	Villous	Discoid/Bidiscoid
Mandrillus_sphinx	Hemochorial	Trabecular	Discoid/Bidiscoid	Hemochorial	Villous	Discoid/Bidiscoid
Miopithecus_talapoin	Hemochorial	Trabecular	Discoid/Bidiscoid	Hemochorial	Villous	Discoid/Bidiscoid
Nasalis_larvatus	Hemochorial	Trabecular	Discoid/Bidiscoid	Hemochorial	Villous	Discoid/Bidiscoid
Pygathrix_nemaeus	Hemochorial	Trabecular	Discoid/Bidiscoid	Hemochorial	Villous	Discoid/Bidiscoid
Semnopithecus_entellus	Hemochorial	Trabecular	Discoid/Bidiscoid	Hemochorial	Villous	Discoid/Bidiscoid
Gorilla_gorilla	Hemochorial	Villous	Discoid/Bidiscoid	Hemochorial	Villous	Discoid/Bidiscoid
Pan_paniscus	Hemochorial	Villous	Discoid/Bidiscoid	Hemochorial	Villous	Discoid/Bidiscoid
Pan_troglodytes	Hemochorial	Villous	Discoid/Bidiscoid	Hemochorial	Villous	Discoid/Bidiscoid
Ateles_geoffroyi	Hemochorial			Hemochorial	Trabecular	Discoid/Bidiscoid
Callimico_goeldii	Hemochorial	Trabecular	Discoid/Bidiscoid	Hemochorial	Trabecular	Discoid/Bidiscoid
Cebus_albifrons	Hemochorial	Trabecular	Discoid/Bidiscoid	Hemochorial	Trabecular	Discoid/Bidiscoid
Leontopithecus_rosalia	Hemochorial	Trabecular	Discoid/Bidiscoid	Hemochorial	Trabecular	Discoid/Bidiscoid
Indri_indri	Epitheliochorial	Villous	Diffuse	Epitheliochorial	Villous	Diffuse
Eulemur_fulvus	Epitheliochorial	Villous	Diffuse	Epitheliochorial	Villous	Diffuse
Varecia_variegata	Epitheliochorial	Villous	Diffuse	Epitheliochorial	Villous	Diffuse
Otolemur_crassicaudatus	Epitheliochorial	Villous	Diffuse	Epitheliochorial	Villous	Diffuse
Octodon_degus	Hemochorial			Hemochorial	Labyrinthine	Discoid/Bidiscoid
Pedetes_capensis	Hemochorial	Labyrinthine	Discoid/Bidiscoid	Endotheliochorial	Labyrinthine	Discoid/Bidiscoid
Dipodomys_ordii	Endotheliochorial	Labyrinthine		Endotheliochorial	Labyrinthine	Discoid/Bidiscoid
Thryonomys_swinderianus	Hemochorial			Hemochorial	Labyrinthine
Cuniculus_paca	Hemochorial	Labyrinthine	Discoid/Bidiscoid	Hemochorial	Labyrinthine	Discoid/Bidiscoid
Dinomys_branickii	Hemochorial			Hemochorial	Labyrinthine	Discoid/Bidiscoid
Hystrix_cristata	Hemochorial	Labyrinthine	Discoid/Bidiscoid	Hemochorial	Labyrinthine	Discoid/Bidiscoid
Zapus_hudsonius	Hemochorial	Labyrinthine	Discoid/Bidiscoid	Hemochorial	Labyrinthine	Discoid/Bidiscoid
Ondatra_zibethicus	Hemochorial	Labyrinthine	Discoid/Bidiscoid	Hemochorial	Labyrinthine	Discoid/Bidiscoid
Acomys_cahirinus	Hemochorial	Labyrinthine	Discoid/Bidiscoid	Hemochorial	Labyrinthine	Discoid/Bidiscoid
Aplodontia_rufa	Hemochorial	Labyrinthine	Discoid/Bidiscoid	Hemochorial	Labyrinthine	Discoid/Bidiscoid
Spermophilus_citellus	Hemochorial	Labyrinthine	Discoid/Bidiscoid	Hemochorial	Labyrinthine	Discoid/Bidiscoid
Xerus_inauris	Hemochorial	Labyrinthine	Discoid/Bidiscoid	Hemochorial	Labyrinthine	Discoid/Bidiscoid
Cephalorhynchus_commersonii	Epitheliochorial	Trabecular	Diffuse	Epitheliochorial	Villous	Diffuse
Platanista_gangetica	Epitheliochorial	Trabecular	Diffuse	Epitheliochorial		Diffuse
Antilocapra_americana	Epitheliochorial	Villous	Cotyledonary	Epitheliochorial	Villous	Cotyledonary
Bos_taurus	Epitheliochorial	Villous	Cotyledonary	Epitheliochorial	Villous	Cotyledonary
Bubalus_bubalis	Epitheliochorial	Villous	Cotyledonary	Epitheliochorial	Villous	Cotyledonary
Hemitragus_hylocrius	Epitheliochorial	Villous	Cotyledonary	Epitheliochorial	Villous	Cotyledonary
Hippotragus_equinus	Epitheliochorial	Villous	Cotyledonary	Epitheliochorial	Villous	Cotyledonary
Hippotragus_niger	Epitheliochorial	Villous	Cotyledonary	Epitheliochorial	Villous	Cotyledonary
Litocranius_walleri	Epitheliochorial	Villous	Cotyledonary	Epitheliochorial	Villous	Cotyledonary
Oryx_dammah	Epitheliochorial	Villous	Cotyledonary	Epitheliochorial	Villous	Cotyledonary
Saiga_tatarica	Epitheliochorial	Villous	Cotyledonary	Epitheliochorial	Villous	Cotyledonary
Tragelaphus_eurycerus	Epitheliochorial	Villous	Cotyledonary	Epitheliochorial	Villous	Cotyledonary
Cervus_elaphus	Epitheliochorial	Villous	Cotyledonary	Epitheliochorial	Villous	Cotyledonary
Elaphurus_davidianus	Epitheliochorial	Villous	Cotyledonary	Epitheliochorial	Villous	Cotyledonary
Giraffa_camelopardalis	Epitheliochorial	Villous	Cotyledonary	Epitheliochorial	Villous	Cotyledonary
Moschus_moschiferus	Epitheliochorial		Cotyledonary	Epitheliochorial	Villous	Cotyledonary
Tragulus_javanicus	Epitheliochorial	Villous	Diffuse	Epitheliochorial	Villous	Diffuse
Catagonus_wagneri	Epitheliochorial	Trabecular	Diffuse	Epitheliochorial	Villous	Diffuse
Camelus_bactrianus	Epitheliochorial	Trabecular	Diffuse	Epitheliochorial	Villous	Diffuse
Lama_glama	Epitheliochorial	Trabecular	Diffuse	Epitheliochorial	Villous	Diffuse
Rhinoceros_unicornis	Epitheliochorial	Trabecular	Diffuse	Epitheliochorial	Villous	Diffuse
Nasua_narica	Endotheliochorial	Labyrinthine	Zonary	Endotheliochorial	Labyrinthine	Zonary
Procyon_lotor	Endotheliochorial			Endotheliochorial	Labyrinthine	Zonary
Ursus_americanus	Endotheliochorial	Labyrinthine	Zonary	Endotheliochorial	Labyrinthine	Zonary
Ursus_arctos	Endotheliochorial	Labyrinthine	Zonary	Endotheliochorial	Labyrinthine	Zonary
Felis_catus	Endotheliochorial	Labyrinthine	Zonary	Endotheliochorial	Labyrinthine	Zonary
Panthera_leo	Endotheliochorial	Labyrinthine	Zonary	Endotheliochorial	Labyrinthine	Zonary
Crocuta_crocuta	Hemochorial	Labyrinthine	Zonary	Hemochorial	Labyrinthine	Zonary
Paradoxurus_hermaphroditus	Endotheliochorial	Labyrinthine	Zonary	Endotheliochorial	Labyrinthine	Zonary
Manis_tricuspis	Endotheliochorial	Trabecular	Diffuse	Endotheliochorial	Labyrinthine	Diffuse
Saccopteryx_bilineata	Endotheliochorial	Labyrinthine	Discoid/Bidiscoid	Endotheliochorial	Labyrinthine	Discoid/Bidiscoid
Megaderma_lyra	Hemochorial	Labyrinthine	Discoid/Bidiscoid	Hemochorial	Labyrinthine	Discoid/Bidiscoid
Pteronotus_parnellii	Hemochorial	Labyrinthine	Discoid/Bidiscoid	Hemochorial	Labyrinthine	Discoid/Bidiscoid
Macrotus_californicus	Hemochorial	Labyrinthine	Discoid/Bidiscoid	Hemochorial	Labyrinthine	Discoid/Bidiscoid
Pteropus_giganteus	Hemochorial	Labyrinthine	Discoid/Bidiscoid	Hemochorial	Labyrinthine	Discoid/Bidiscoid
Solenodon_paradoxus	Hemochorial	Labyrinthine	Discoid/Bidiscoid	Hemochorial	Labyrinthine	Discoid/Bidiscoid
Scalopus_aquaticus	Epitheliochorial	Villous	Zonary	Epitheliochorial	Villous	Zonary
Rhynchocyon_petersi	Hemochorial	Labyrinthine	Discoid/Bidiscoid	Hemochorial	Labyrinthine	Discoid/Bidiscoid
Orycteropus_afer	Endotheliochorial	Labyrinthine	Zonary	Endotheliochorial	Labyrinthine	Zonary
Elephas_maximus	Endotheliochorial	Labyrinthine	Zonary	Endotheliochorial	Labyrinthine	Zonary
Trichechus_inunguis	Endotheliochorial	Labyrinthine	Zonary	Endotheliochorial	Labyrinthine	Zonary
Procavia_capensis	Hemochorial	Labyrinthine	Zonary	Hemochorial	Labyrinthine	Zonary
Heterohyrax_brucei	Hemochorial	Labyrinthine	Zonary	Hemochorial	Labyrinthine	Zonary
Choloepus_didactylus	Endotheliochorial			Endotheliochorial	Labyrinthine	Discoid/Bidiscoid
Myrmecophaga_tridactyla	Hemochorial	Trabecular	Discoid/Bidiscoid	Hemochorial	Trabecular	Discoid/Bidiscoid
Colobus_angolensis	Hemochorial	Trabecular	Discoid/Bidiscoid	Hemochorial	Villous	Discoid/Bidiscoid
Erythrocebus_patas	Hemochorial	Trabecular	Discoid/Bidiscoid	Hemochorial	Villous	Discoid/Bidiscoid
Homo_sapiens	Hemochorial	Villous	Discoid/Bidiscoid	Hemochorial	Villous	Discoid/Bidiscoid
Pithecia_pithecia	Hemochorial			Hemochorial	Trabecular	Discoid/Bidiscoid
Microcebus_murinus	Epitheliochorial	Villous	Diffuse	Epitheliochorial	Villous	Diffuse
Daubentonia_madagascariensis	Epitheliochorial	Villous	Diffuse	Epitheliochorial	Villous	Diffuse
Lemur_catta	Epitheliochorial	Villous	Diffuse	Epitheliochorial	Villous	Diffuse
Tupaia_tana	Endotheliochorial	Labyrinthine	Discoid/Bidiscoid	Endotheliochorial	Labyrinthine	Discoid/Bidiscoid
Cavia_porcellus	Hemochorial	Labyrinthine	Discoid/Bidiscoid	Hemochorial	Labyrinthine	Discoid/Bidiscoid
Erethizon_dorsatum	Hemochorial	Labyrinthine	Discoid/Bidiscoid	Hemochorial	Labyrinthine	Discoid/Bidiscoid
Chinchilla_lanigera	Hemochorial	Labyrinthine		Hemochorial	Labyrinthine	Discoid/Bidiscoid
Myocastor_coypus	Hemochorial	Labyrinthine	Discoid/Bidiscoid	Hemochorial	Labyrinthine	Discoid/Bidiscoid
Mesocricetus_auratus	Hemochorial	Labyrinthine	Discoid/Bidiscoid	Hemochorial	Labyrinthine	Discoid/Bidiscoid
Peromyscus_maniculatus	Hemochorial	Labyrinthine	Discoid/Bidiscoid	Hemochorial	Labyrinthine	Discoid/Bidiscoid
Mus_musculus	Hemochorial	Labyrinthine	Discoid/Bidiscoid	Hemochorial	Labyrinthine	Discoid/Bidiscoid
Rattus_norvegicus	Hemochorial	Labyrinthine	Discoid/Bidiscoid	Hemochorial	Labyrinthine	Discoid/Bidiscoid
Marmota_flaviventris	Hemochorial	Labyrinthine	Discoid/Bidiscoid	Hemochorial	Labyrinthine	Discoid/Bidiscoid
Sciurus_carolinensis	Hemochorial	Labyrinthine	Discoid/Bidiscoid	Hemochorial	Labyrinthine	Discoid/Bidiscoid
Megaptera_novaeangliae	Epitheliochorial	Trabecular	Diffuse	Epitheliochorial	Villous	Diffuse
Delphinapterus_leucas	Epitheliochorial	Trabecular	Diffuse	Epitheliochorial	Villous	Diffuse
Ovis_aries	Epitheliochorial	Villous	Cotyledonary	Epitheliochorial	Villous	Cotyledonary
Dama_dama	Epitheliochorial	Villous	Cotyledonary	Epitheliochorial	Villous	Cotyledonary
Odocoileus_virginianus	Epitheliochorial	Villous	Cotyledonary	Epitheliochorial	Villous	Cotyledonary
Rangifer_tarandus	Epitheliochorial	Villous	Cotyledonary	Epitheliochorial	Villous	Cotyledonary
Okapia_johnstoni	Epitheliochorial	Villous	Cotyledonary	Epitheliochorial	Villous	Cotyledonary
Tapirus_terrestris	Epitheliochorial	Trabecular	Diffuse	Epitheliochorial		Diffuse
Equus_asinus	Epitheliochorial	Trabecular	Diffuse	Epitheliochorial	Villous	Diffuse
Ailurus_fulgens	Endotheliochorial			Endotheliochorial	Labyrinthine	Discoid/Bidiscoid
Enhydra_lutris	Endotheliochorial	Labyrinthine		Endotheliochorial	Labyrinthine	Zonary
Mustela_putorius	Endotheliochorial	Labyrinthine		Endotheliochorial	Labyrinthine	Zonary
Odobenus_rosmarus	Endotheliochorial	Labyrinthine	Zonary	Endotheliochorial	Labyrinthine	Zonary
Leptonychotes_weddellii	Endotheliochorial	Labyrinthine	Zonary	Endotheliochorial	Labyrinthine	Zonary
Ursus_maritimus	Endotheliochorial	Labyrinthine	Zonary	Endotheliochorial	Labyrinthine	Zonary
Panthera_tigris	Endotheliochorial	Labyrinthine	Zonary	Endotheliochorial	Labyrinthine	Zonary
Tadarida_brasiliensis	Hemochorial	Labyrinthine	Discoid/Bidiscoid	Hemochorial	Labyrinthine	Discoid/Bidiscoid
Artibeus_jamaicensis	Hemochorial	Labyrinthine	Discoid/Bidiscoid	Hemochorial	Labyrinthine	Discoid/Bidiscoid
Carollia_perspicillata	Hemochorial	Labyrinthine	Discoid/Bidiscoid	Hemochorial	Labyrinthine	Discoid/Bidiscoid
Myotis_lucifugus	Hemochorial	Labyrinthine	Discoid/Bidiscoid	Hemochorial	Labyrinthine	Discoid/Bidiscoid
Erinaceus_europaeus	Hemochorial	Labyrinthine	Discoid/Bidiscoid	Hemochorial	Labyrinthine	Discoid/Bidiscoid
Sorex_araneus	Hemochorial	Labyrinthine	Discoid/Bidiscoid	Hemochorial	Labyrinthine	Discoid/Bidiscoid
Talpa_europaea	Endotheliochorial	Labyrinthine	Discoid/Bidiscoid	Endotheliochorial	Labyrinthine	Discoid/Bidiscoid
Dasypus_novemcinctus	Hemochorial	Trabecular	Discoid/Bidiscoid	Hemochorial	Villous	Discoid/Bidiscoid
Tamandua_tetradactyla	Hemochorial	Trabecular	Discoid/Bidiscoid	Hemochorial	Trabecular	Discoid/Bidiscoid
Oryctolagus_cuniculus	Hemochorial	Labyrinthine	Discoid/Bidiscoid	Hemochorial	Labyrinthine	Discoid/Bidiscoid
Ochotona_princeps	Hemochorial	Labyrinthine	Discoid/Bidiscoid	Hemochorial	Labyrinthine	Discoid/Bidiscoid
Thomomys_bottae	Hemochorial	Labyrinthine		Hemochorial	Labyrinthine	Discoid/Bidiscoid
Ctenodactylus_gundi	Hemochorial	Labyrinthine	Discoid/Bidiscoid	Hemochorial	Labyrinthine	Discoid/Bidiscoid
Jaculus_jaculus	Hemochorial	Labyrinthine	Discoid/Bidiscoid	Hemochorial	Labyrinthine	Discoid/Bidiscoid
Sciurus_vulgaris	Hemochorial	Labyrinthine	Discoid/Bidiscoid	Hemochorial	Labyrinthine	Discoid/Bidiscoid
Orcinus_orca	Epitheliochorial	Trabecular	Diffuse	Epitheliochorial	Villous	Diffuse
Inia_geoffrensis	Epitheliochorial	Trabecular	Diffuse	Epitheliochorial	Villous	Diffuse
Phocoena_phocoena	Epitheliochorial	Trabecular	Diffuse	Epitheliochorial	Villous	Diffuse
Hippopotamus_amphibius	Epitheliochorial	Trabecular	Diffuse	Epitheliochorial	Villous	Diffuse
Sus_scrofa	Epitheliochorial	Trabecular	Diffuse	Epitheliochorial	Villous	Diffuse
Ceratotherium_simum	Epitheliochorial	Trabecular	Diffuse	Epitheliochorial	Villous	Diffuse
Equus_caballus	Epitheliochorial	Trabecular	Diffuse	Epitheliochorial	Villous	Diffuse
Vulpes_vulpes	Endotheliochorial			Endotheliochorial
Zalophus_californianus	Endotheliochorial	Labyrinthine	Zonary	Endotheliochorial	Labyrinthine	Zonary
Desmodus_rotundus	Hemochorial	Labyrinthine	Discoid/Bidiscoid	Hemochorial	Labyrinthine	Discoid/Bidiscoid
Loxodonta_africana	Endotheliochorial	Labyrinthine	Zonary	Endotheliochorial	Labyrinthine	Zonary
Castor_canadensis	Hemochorial	Labyrinthine		Hemochorial	Labyrinthine	Discoid/Bidiscoid
Tursiops_truncatus	Epitheliochorial	Trabecular	Diffuse	Epitheliochorial	Villous	Diffuse
Camelus_dromedarius	Epitheliochorial	Trabecular	Diffuse	Epitheliochorial	Villous	Diffuse
Tapirus_indicus	Epitheliochorial	Trabecular	Diffuse	Epitheliochorial	Villous	Diffuse
Callithrix_jacchus	Hemochorial	Trabecular	Discoid/Bidiscoid	Hemochorial	Trabecular	Discoid/Bidiscoid
Diceros_bicornis	Epitheliochorial	Trabecular	Diffuse	Epitheliochorial	Villous	Diffuse
Canis_lupus	Endotheliochorial			Endotheliochorial	Labyrinthine	Zonary
