## Supplementary material for "Mammal placental phenotypes are predictable from microRNA repertoires": Table S3

### Sheet: Sheet1
node	age.min	age.max	soft.bounds	Clade	MRCAS	Source	Notes
	56	162.5	FALSE	Afrotheria	"Elephantulus_edwardii","Elephas_maximus"	Alvarez et al (2022)
	50.7	60.09	FALSE	Artiodactyla	"Camelus_bactrianus","Ovis_aries"	Alvarez et al (2022)
	56	164.6	FALSE	Atlantogenata	"Loxodonta_africana","Tamandua_tetradactyla"	Yu et al (2024)
	61.6	164.6	FALSE	Boroeutheria	"Tupaia_tana","Tursiops_truncatus"	Yu et al (2024)
	37.1	66.09	FALSE	Carniovora	"Canis_lupus","Panthera_onca"	Alvarez et al (2022)
	48.07	66.09	FALSE	Chiroptera	"Pipistrellus_pygmaeus","Rousettus_madagascariensis"	Alvarez et al (2022)
	61.6	164.6	FALSE	Euarchontoglires	"Tupaia_tana","Ochotona_princeps"	Yu et al (2024)
	50.7	66.09	FALSE	Euunguluata	"Equus_asinus","Ovis_aries"	Alvarez et al (2022)
	56	162.5	FALSE	Glires	"Ochotona_princeps","Mus_musculus"	Alvarez et al (2022)
	176.03	252.2	FALSE	Mammalia	"Tupaia_tana","Ornithorhynchus_anatinus"	Root_from yu	Root
	47.6	131.3	FALSE	Marsupalia	"Monodelphis_domestica","Notamacropus_irma"	Yu et al (2024)
	61.6	164.6	FALSE	Placentalia	"Loxodonta_africana","Tursiops_truncatus"	Yu et al (2024)
	56	66.09	FALSE	Primates	"Callithrix_jacchus","Eulemur_flavifrons"	Alvarez et al (2022)
	56	66.09	FALSE	Rodentia	"Glis_glis","Mus_musculus"	Alvarez et al (2022)
	121.56	196.6	FALSE	Theria	"Monodelphis_domestica","Tursiops_truncatus"	Yu et al (2024)
	48.07	162.5	FALSE	Xenarthra	"Choloepus_hoffmanni","Tolypeutes_matacus"	Alvarez et al (2022)
