## Supplementary material for "Mammal placental phenotypes are predictable from microRNA repertoires": Table S4

### Sheet: Datasets
Used for Figure 6?	Species	Organism part	Method	Bioproject	GEO/Table	Publication	Paper Year	Details
No	Bos taurus	Endometrial tissue	microarray	PRJNA243061	GSE56368	DOI: 10.1095/biolreprod.114.121392	2014	Cycling: Receptive/Non-receptive; D3/7; n = 3 pool
Yes	Bos taurus	Endometrial tissue	RNA-seq	PRJNA278054	GSE66826	DOI: 10.1186/s12864-015-1967-5	2015	Postpartum, Endometritis; PP7/21; n = 10
Yes	Bos taurus	ULF-EVs	RNA-seq	PRJNA895091	GSE216746	DOI: 10.3389/fvets.2022.1078394	2022	Pregnant(Donor)/Cycling(Recipient); D7; n = 3
Yes	Capra hircus	Endometrial tissue	RNA-seq	PRJNA267707	GSE63422	DOI: 10.1371/journal.pone.0122202	2015	Pregnant; Pre-receptive/Receptive; PD5/15; n = 1 pool
Yes	Equus caballus	Endometrial biopsy; ULF	RNA-seq	PRJNA593513	GSE141443	DOI: 10.3390/ijms21020419	2020	Cyclic/Pregnant; D13; n = 4/5
No	Equus caballus	Endometrial tissue	RNA-seq	PRJNA880660	NA	DOI: 10.1038/s41598-024-53499-x	2024	Cyclic/Pregnant; ED10-12/PD26-28; n = 3
No	Homo sapiens	Endometrial biopsy	microarray	PRJNA149627	GSE34435	DOI: 10.1177/1933719112453507	2013	Receptive/Pre-receptive; LH+7/<7; n = 3/4
No	Homo sapiens	ULF	RNA-seq	PRJNA191100	GSE44558	DOI: 10.1242/dev.124289	2015	Menstrual/Proliferative/Secretory; MD1-28; n = 4
Yes	Homo sapiens	Endometrial biopsy	RNA-seq	PRJNA342633	GSE86491	DOI: 10.1095/biolreprod.116.142547	2017	Cyclic, Proliferative/WOI (Paired); MD6-8/LH+7-9; n = 7
Yes	Homo sapiens	Endometrial tissue	RNA-seq	PRJNA429257	GSE108966	DOI: 10.3390/genes9120574	2018	Early secretory/Mid-secretory (Paired), Estonia/Spain, RIF/Control; LH+2/LH+8; n = 39
No	Homo sapiens	Endometrial biopsy	RNA-seq	PRJNA429485	GSE109053	DOI: 10.1038/s41525-018-0072-5	2018	Receptive/Pre-receptive; LH+2/8; n = 6
No	Homo sapiens	ULF	RNA-seq	PRJNA550541	NA	DOI: 10.1210/clinem/dgz146	2020	Secretory phase; Horomne replacement therapy/Control; LH+0/3/5/7; n = 29
No	Homo sapiens	Endometrial biopsy	RNA-seq	PRJNA704317	GSE167325	DOI: 10.3892/etm.2021.10092	2021	Proliferative/Mid-secretory; n = 4
No	Homo sapiens	Endometrial biopsy	microarray	PRJNA496396	GSE121219	DOI: 10.1016/j.fertnstert.2021.01.055	2021	Implantation failure/Control; P+5; n = 17
No	Mus musculus	Uterine tissue	RNA-seq	PRJNA120351	GSE19473	DOI: 10.1371/journal.pone.0015513	2010	Delayed implantation/Activation; n = 1
No	Mus musculus	Uterine tissue	RNA-seq	PRJNA168449	GSE38702	DOI: 10.1038/cr.2012.141	2012	Uterus, testis, epididymis; n = 1
No	Mus musculus	Uterine tissue	RNA-seq	PRJNA281113	GSE67885	DOI: 10.1681/ASN.2015040422	2016	14 organs; n = 1
Yes	Mus musculus	Uterine tissue	RNA-seq	PRJNA650539	GSE155643	DOI: 10.1038/s41388-020-01434-5	2020	Pgr +/+(Control)/Pten cKO/dcKO; n = 3
No	Rattus norvegicus	Uterine tissue	RNA-seq	PRJNA312384	GSE78031	DOI: 10.1186/s12864-016-2956-z	2016	RATEmiRs, 21/23 organs, 2 seq batches; n = 5
No	Rattus norvegicus	Uterine tissue	microarray	PRJNA378413	GSE95790	DOI: 10.1002/jcb.26675	2018	OVX, E2-treated/DMSO; n = 3
Yes	Rattus norvegicus	Uterine tissue	RNA-seq	PRJNA722666	GSE172269	DOI: 10.1038/s41597-022-01285-7	2022	BodyMap, 11 organs, 4 ages; adult 21wo; n = 4
Yes	Sus scrofa	Endometrial tissue	RNA-seq	PRJNA272422	GSE64863	DOI: 10.1186/s12864-015-2172-2	2015	Pregnant/Cyclic; D12/16/20; n = 5
No	Sus scrofa	Uterine tissue	RNA-seq	PRJNA352081	GSE89414	DOI: 10.1093/biolre/iox001	2017	Neonatal gilts; PP0/2; n = 4
No	Sus scrofa	Endometrial tissue	RNA-seq	PRJNA351849	GSE89343	DOI: 10.1002/mrd.22975	2018	Pregnancy, E2-treatment/Ethanol(Control); D10; n = 4
Yes	Sus scrofa	Endometrial tissue	RNA-seq	NA	Table S6	DOI: 10.3389/fgene.2019.00661	2019	Pregnant, different breeds; D12; n = 1 pool of 3
Yes	Sus scrofa	Endometrial tissue	RNA-seq	PRJNA810419	Table S2	DOI: 10.3390/ijms23158157	2022	Pregnant, Arresting/Healthy endometrium; D28; n = 4
ULF - uterine lumen fluid
EVs - extracellular vesicles

### Sheet: Additional_datasets
Species	Bioproject	GEO	Year	Method	Experiment
Equus caballus	PRJNA416770	GSE106398	2017	RNA-seq	Endometrial tissue, Induced placentitis vs Control, n = 3(6)
Homo sapiens	PRJNA96461	GSE5244	2007	microarray	Human Uterine Leiomyomata
Homo sapiens	PRJNA136931	GSE26346	2010	microarray	Ectopic endometrium
Homo sapiens	PRJNA136703	GSE26516	2011	RNA-seq	LH+2/7; hCG; n = 2; Natural/Stimulated cycles
Homo sapiens	PRJNA152189	GSE35794	2012	microarray	Endometrioid endometrial carcinoma EEC
Homo sapiens	PRJNA229485	GSE52618	2013	microarray	Uterine leimyoma
Homo sapiens	PRJNA239712	GSE55478	2014	microarray	Adenocarcinoma of uterine cervix
Homo sapiens	PRJNA243268	GSE56414	2014	RNA-seq	Endometriotic lesion
Homo sapiens	PRJNA244774	GSE56854	2014	microarray	Endometrial stromal cells
Homo sapiens	PRJNA258565	NA	2014	RNA-seq	Endometrioid endometrial carcinoma EEC
Homo sapiens	PRJNA304174	GSE75422	2015	microarray	Endometriotic cyst stromal cells ECSCs
Homo sapiens	PRJNA304175	GSE75424	2015	microarray	Endometrial stromal cells, Decidualized/Non-decidualized
Homo sapiens	PRJNA305874	GSE75968	2015	microarray	Endometrioid adenocarcinoma
Homo sapiens	PRJNA336183	GSE85105	2016	microarray	Endometrial atypical hyperplasia
Homo sapiens	PRJNA390638	GSE100078	2017	microarray	Tumor tissues, cancer risk
Homo sapiens	PRJNA673824	GSE160634	2020	RNA-seq	Thin/Normal endometrium; miRNA-mRNA Interaction Network
Homo sapiens	PRJNA741497	GSE178917	2021	RNA-seq	ULF; implantation outcome
Homo sapiens	PRJNA811793	GSE197738	2022	RNA-seq	Endometrial organoids
Homo sapiens	PRJNA826349	GSE200716	2022	RNA-seq	Uterine leimyosarcoma
Homo sapiens	PRJNA909698	GSE220371	2022	microarray	ENCODE, uterus
Homo sapiens	PRJNA909729	GSE220335	2022	microarray	ENCODE, uterus
Homo sapiens	PRJNA984214	GSE235028	2023	microarray	Uterine sarcoma
Macaca mulatta	PRJNA144887	GSE31041	2011	RNA-seq	Endometrial tissue; Pre-receptiuve/Receptive (Early secretory/Mid-secretory)
Mus musculus	PRJNA114595	GSE13858	2009	microarray	Uterine tissue; OVX, E2-treated/Control
Oryctolagus cuniculus	PRJNA1011864	GSE242148	2023	RNA-seq	HA-VSMC cells; E-2 treatment/Control
Ovis musimon	PRJNA451237	NA	2018	RNA-seq	Endometrial cytobrush
Ovis aries	PRJNA234100	GSE53974	2014	RNA-seq	ULF-Evs; Cyclic/Pregnant
Ovis aries	PRJNA402041	GSE103595	2017	RNA-seq	Endometrium; ULF-EVs; OVX, P4-treated
Ovis aries	PRJNA451237	NA	2018	RNA-seq	Endometrium; Early pregnancy
Sus scrofa	PRJNA151687	GSE35995	2012	microarray	Endometrial tissue; Pregnant, Implantation/Post-Implantation/Mid-Gestation
Sus scrofa	PRJNA345174	GSE87553	2016	microarray	Endometrial tissue; Pregnant/Non-Pregnant; D6
