## Supplementary material for "Mammal placental phenotypes are predictable from microRNA repertoires": Table S6

miRNA	Node_of_origin	Lost_in_Eutheria
Mir105	Eutheria	FALSE
Mir11989	Eutheria	FALSE
Mir12087	Eutheria	FALSE
Mir1247	Eutheria	FALSE
Mir1249	Eutheria	FALSE
Mir1251	Theria	FALSE
Mir127	Eutheria	FALSE
Mir1271	Theria	FALSE
Mir1277	Eutheria	FALSE
Mir1296	Eutheria	FALSE
Mir1298	Eutheria	FALSE
Mir1301	Eutheria	FALSE
Mir1307	Eutheria	FALSE
Mir1327	Mammalia	TRUE
Mir134	Eutheria	FALSE
Mir1343	Eutheria	FALSE
Mir136	Eutheria	FALSE
Mir149	Eutheria	FALSE
Mir154	Theria	FALSE
Mir1842	Eutheria	FALSE
Mir185	Eutheria	FALSE
Mir186	Mammalia	FALSE
Mir188	Eutheria	FALSE
Mir1908	Eutheria	FALSE
Mir1911	Eutheria	FALSE
Mir1912	Eutheria	FALSE
Mir197	Eutheria	FALSE
Mir2114	Eutheria	FALSE
Mir224	Eutheria	FALSE
Mir2355	Eutheria	FALSE
Mir2483	Eutheria	FALSE
Mir28	Eutheria	FALSE
Mir296	Eutheria	FALSE
Mir3059	Eutheria	FALSE
Mir3085	Eutheria	FALSE
Mir3090	Eutheria	FALSE
Mir3187	Eutheria	FALSE
Mir320	Eutheria	FALSE
Mir3200	Eutheria	FALSE
Mir324	Eutheria	FALSE
Mir325	Mammalia	FALSE
Mir326	Eutheria	FALSE
Mir328	Eutheria	FALSE
Mir330	Eutheria	FALSE
Mir331	Eutheria	FALSE
Mir335	Eutheria	FALSE
Mir337	Eutheria	FALSE
Mir339	Eutheria	FALSE
Mir340	Theria	FALSE
Mir342	Eutheria	FALSE
Mir345	Theria	FALSE
Mir346	Eutheria	FALSE
Mir350	Eutheria	FALSE
Mir361	Eutheria	FALSE
Mir3613	Theria	FALSE
Mir362	Eutheria	FALSE
Mir3660	Eutheria	FALSE
Mir374	Eutheria	FALSE
Mir376	Eutheria	FALSE
Mir378	Mammalia	FALSE
Mir384	Eutheria	FALSE
Mir423	Eutheria	FALSE
Mir431	Eutheria	FALSE
Mir432	Eutheria	FALSE
Mir433	Eutheria	FALSE
Mir448	Eutheria	FALSE
Mir450	Eutheria	FALSE
Mir452	Eutheria	FALSE
Mir4677	Eutheria	FALSE
Mir483	Theria	FALSE
Mir486	Eutheria	FALSE
Mir488	Eutheria	FALSE
Mir491	Eutheria	FALSE
Mir493	Eutheria	FALSE
Mir504	Eutheria	FALSE
Mir505	Eutheria	FALSE
Mir506	Theria	FALSE
Mir541	Eutheria	FALSE
Mir542	Eutheria	FALSE
Mir544	Eutheria	FALSE
Mir574	Mammalia	FALSE
Mir582	Eutheria	FALSE
Mir590	Mammalia	FALSE
Mir592	Eutheria	FALSE
Mir598	Eutheria	FALSE
Mir615	Eutheria	FALSE
Mir628	Eutheria	FALSE
Mir652	Eutheria	FALSE
Mir6529	Eutheria	FALSE
Mir653	Eutheria	FALSE
Mir670	Eutheria	FALSE
Mir671	Mammalia	FALSE
Mir6715	Eutheria	FALSE
Mir672	Eutheria	FALSE
Mir675	Theria	FALSE
Mir676	Eutheria	FALSE
Mir7180	Eutheria	FALSE
Mir7262	Theria	FALSE
Mir7281	Theria	FALSE
Mir7319	Mammalia	FALSE
Mir7371	Theria	FALSE
Mir744	Eutheria	FALSE
Mir760	Eutheria	FALSE
Mir766	Eutheria	FALSE
Mir769	Eutheria	FALSE
Mir872	Theria	FALSE
Mir873	Mammalia	FALSE
Mir874	Eutheria	FALSE
Mir876	Eutheria	FALSE
Mir877	Eutheria	FALSE
Mir885	Eutheria	FALSE
Mir935	Eutheria	FALSE
Mir95	Eutheria	FALSE
Mir9851	Eutheria	FALSE
