## Supplementary material for "Mammal placental phenotypes are predictable from microRNA repertoires": Table S7

miRNA	Discoid_Bidiscoid	Cotyledonary	Diffuse	Zonary	Hemochorial	Endotheliochorial	Epitheliochorial	Labyrinthine	Trabecular	Villous	Level_of_support
Mir105	NA	NA	NA	-0.305019448	NA	NA	NA	NA	NA	NA	RF_Supported
Mir1180	NA	NA	NA	NA	NA	NA	NA	-0.34817149	NA	0.280661152	RF_Supported
Mir11989	NA	0.723701423	0.349777134	-0.273555189	NA	NA	NA	NA	NA	NA	RF_Supported
Mir1247	NA	NA	NA	NA	NA	NA	NA	NA	-0.335722862	NA	RF_Supported
Mir1343	-0.334243779	NA	0.344960161	NA	NA	NA	NA	NA	NA	NA	RF_Supported
Mir1842	NA	NA	NA	NA	-0.292933548	NA	0.42897131	NA	NA	NA	RF_Supported
Mir2387	-0.335066091	0.626390437	0.435578012	NA	NA	NA	NA	NA	NA	NA	RF_Supported
Mir2483	-0.509893309	0.571993668	0.302601807	0.39710626	-0.337640525	NA	0.376893347	NA	NA	NA	RF_Supported
Mir296	NA	NA	NA	NA	-0.283084107	0.185757	NA	NA	NA	NA	RF_Supported
Mir3187	NA	NA	NA	NA	NA	NA	NA	-0.542657389	0.737911049	0.328847338	RF_Supported
Mir337	0.377127458	-0.667054415	NA	NA	NA	NA	-0.284395789	NA	NA	NA	RF_Supported
Mir370	NA	NA	NA	NA	-0.273056218	NA	0.322674711	NA	NA	NA	RF_Supported
Mir384	-0.336122261	-0.565171722	0.41670403	NA	NA	NA	NA	NA	NA	NA	RF_Supported
Mir511	NA	NA	NA	-0.428869653	NA	NA	NA	NA	NA	NA	RF_Supported
Mir590	NA	NA	0.344827169	NA	NA	-0.201672797	0.35985116	-0.352712613	NA	0.387474716	RF_Supported
Mir598	NA	-0.49620456	NA	NA	NA	NA	NA	NA	NA	NA	RF_Supported
Mir770	NA	NA	NA	-0.405650493	NA	NA	NA	NA	NA	NA	RF_Supported
Mir872	NA	NA	0.428204594	-0.336274213	NA	-0.240247335	0.332598964	NA	NA	NA	RF_Supported
Mir877	-0.392921884	NA	NA	0.481043062	NA	NA	NA	NA	NA	NA	RF_Supported
Mir9851	-0.327873954	NA	NA	NA	NA	NA	NA	NA	NA	NA	RF_Supported
Mir3956	NA	0.966080166	NA	NA	NA	NA	NA	NA	NA	NA	RF_Unsupported
Mir10182	NA	0.976648962	NA	NA	NA	NA	NA	NA	NA	NA	RF_Unsupported
Mir11968	NA	0.999999997	NA	NA	NA	NA	NA	NA	NA	NA	RF_Unsupported
Mir2299	NA	0.679593094	NA	NA	NA	NA	NA	NA	NA	NA	RF_Unsupported
Mir2331	NA	0.999999997	NA	NA	NA	NA	NA	NA	NA	NA	RF_Unsupported
Mir2336	NA	0.547923055	NA	NA	NA	NA	NA	NA	NA	NA	RF_Unsupported
Mir3432	NA	0.84890291	NA	NA	NA	NA	NA	NA	NA	NA	RF_Unsupported
Mir7861	NA	0.627473994	NA	NA	NA	NA	NA	NA	NA	NA	RF_Unsupported
Mir7858	NA	0.576037708	NA	NA	NA	NA	NA	NA	NA	NA	RF_Unsupported
Mir11995	NA	0.744670706	NA	NA	NA	NA	NA	NA	NA	NA	RF_Unsupported
Mir3957	NA	0.924763281	NA	NA	NA	NA	NA	NA	NA	NA	RF_Unsupported
Mir3431	NA	0.976648962	NA	NA	NA	NA	NA	NA	NA	NA	RF_Unsupported
Mir2471	NA	0.612603199	NA	NA	NA	NA	NA	NA	NA	NA	RF_Unsupported
Mir6525	NA	0.64392164	NA	NA	NA	NA	NA	NA	NA	NA	RF_Unsupported
Mir2367	NA	0.621346171	NA	NA	NA	NA	NA	NA	NA	NA	RF_Unsupported
Mir8859	NA	NA	NA	0.269241955	NA	0.212270185	NA	NA	NA	NA	RF_Unsupported
Mir3140	NA	NA	NA	NA	NA	-0.209887887	NA	-0.379105853	NA	0.337599629	RF_Unsupported
Mir887	NA	NA	NA	NA	NA	NA	NA	NA	0.458191022	NA	RF_Unsupported
Mir584	NA	NA	NA	NA	NA	NA	NA	NA	0.458191022	NA	RF_Unsupported
Mir580	NA	NA	NA	NA	NA	NA	NA	NA	0.458191022	NA	RF_Unsupported
Mir1294	NA	NA	NA	NA	NA	NA	NA	NA	0.470112378	NA	RF_Unsupported
Mir5579	NA	NA	NA	NA	NA	NA	NA	NA	0.458191022	NA	RF_Unsupported
